# A Meta-analysis of Longevity Estimates of Mosquito Vectors of Disease

**DOI:** 10.1101/2022.05.30.494059

**Authors:** Ben Lambert, Ace North, H. Charles J. Godfray

## Abstract

Mosquitoes are responsible for more human deaths than any other animal, yet we still know relatively little about their ecology. Mosquito lifespan is a key determinant of the force of transmission for the diseases they vector, but the field experiments and dissection methods used to determine this quantity produce estimates with high uncertainty. In this paper, we use Bayesian hierarchical models to analyse a previously published database of 232 mark-release-recapture (MRR) experiments and two databases of different types of mosquito dissection experiments. One, compiled by us, consisted of 131 detailed estimates of the number of egg-laying (gonotrophic) cycles, the other, a recently published dataset of 1490 studies of parity (whether a mosquito has laid eggs or not) in anopheline malaria vectors. We analysed all studies with the same methodology and used Bayesian hierarchical statistics to obtain estimate at the species and genus level. For the major African malaria vector *Anopheles gambiae s*.*l*., we estimate lifespans ranging from 4.4 days (from MRR analysis) to 10.3 days (from parity analysis). For the predominantly East-African vector *An. funestus s*.*l*., our lifespan estimates range from 4.2 days (MRR) to 7.1 days (dichotomous parity analysis). We estimate lifespans ranging from 4.7 days (physiological age analysis) to 6.2 days (MRR) for *Aedes aegypti*, and a lifespan of 11.6 days for *Ae. Albopictus* (only present in MRR data) – the predominant vectors of key arboviruses. Additionally, we estimate that female mosquitoes outlive males by 1.2 days on average (mean estimate; 25%-75% CI: 0.3-1.6 days). By fitting a range of survival models to the data, we found relatively little evidence for senescence in the field. Our analyses, supplemented by power analyses, indicate the considerable uncertainty that remains about mosquito lifespan in the wild. We conclude further progress will require larger and longer experiments or the development of novel new methodologies.

**Author summary:** Mosquitoes transmit some of the most important diseases afflicting humans, with malaria alone killing between 390,000 and 460,000 people in 2019, chiefly children in low-income countries. The force of transmission of these diseases depends critically on the duration of mosquito lifespans, and some of the most successful disease control interventions, including insecticide-treated bednets, work because they reduce mosquito longevity. In this study, we conduct meta-analyses of two important classes of field experiments used to estimate wild mosquito lifespan: mark-release-recapture studies, where mosquitoes are marked with dye then released with the number of marked mosquitoes caught monitored over time; and experiments involving dissection of wild-caught females, whose reproductive anatomy is used as a biological clock to determine physiological age. In all analyses, we estimate that most mosquito species live less than 10 days on average, which suggests that relatively few mosquitoes live sufficiently long to transmit disease. The estimates obtained across the two field experiment types were largely discordant and indicated conflicting sources of heterogeneity in lifespan, likely due to the weak power of small-scale experiments. Finally, by fitting a range of survival models to the data, we conclude that, for most species, mosquitoes do not experience strong age-related increases in mortality. We critique the quality of the existing evidence base about mosquito lifespans in the field and suggest how it may be improved.

**Author contributions:** BL, AN and HCJG designed this study. BL was responsible for data curation, developing the statistical methodology and conducting the investigation. All authors were involved in drafting the original manuscript and revising it.
