## Supplementary material for "A Meta-analysis of Longevity Estimates of Mosquito Vectors of Disease": Polovodova dissection papers summary

Identifier	Author	Year	Title	Physiological age	Parity-only	Gonotrophic cycle length estimate	Country	Location	Start date	End date	Insecticide	Wild caught	MRR alongside	Collection method	Collection location	Number of full physiological age series	Number of date series	Access	Requires digitisation	Notes	Other interesting data
1	Catangui	1971	Studies on the gonotrophic cycle of Anopheles minimus ftavirostris and the application of physiological age grading technique on the same species	1	0	3.5	Philippines	Tala	NA	NA	NA	1	0	Animal bait	NA	1	1	https://www.cabdirect.org/cabdirect/abstract/19721002219	0
2	Charlwood, Wilkes	1979	Studies on the age-composition of samples of Anopheles darlingi Root (Diptera: Culicidae) in Brazil	1	1	3	Brazil	Aripuana	04/01/78	21/04/78	0	1	0	Human-landing catches	Outside	1	1	pdf	0	Shelter was given to catchers, but was a cassava hut without walls, so classify as outside.	Biting patterns by time of day, sac stages of females
3	Chang et al.	1991	Comparative transmission potential of three Mansonia spp. (Diptera: Culicidae) for filariasis in Sarawak, Malaysia	1	1	4	Malaysia	Kampung Sebangkoi	11/01/83	10/01/84	NA	1	0	Human-landing catches, resting bloodfed females	Inside, outside	2	2	pdf	1		Biting patterns by time of day, infection rates for inside and outside, bites per person per year, number of larvae per mosquito
4	Charlwood	2000	DRY SEASON REFUGIA OF MALARIA-TRANSMITTING MOSQUITOES IN A DRY SAVANNAH ZONE OF EAST AFRICA	1	0	NA	Tanzania	Kilombero valley	09/01/92	31/10/92	0	1	1	Human-landing catches, indoor resting	Inside, outside	2	3	pdf	1	Funestus series is from MRR!
5	Edalat et al.	2015	Vectorial capacity and Age determination of Anopheles Stephens Liston (Diptera: Culicidae), during the malaria transmission in Southern Iran	1	1	4	Iran	Bandar-Abbas	06/01/10	30/06/10	1	1	0	Human-landing catches	Inside, outside	1	1	pdf	0	Dates differ for parity estimates	Parity by collection method
6	Fabio	2011	Survivorship of Anopheles darlingi (Diptera: Culicidae) in Relation with Malaria Incidence in the Brazilian Amazon	1	1	2.341160221	Brazil	Roraino´polis	26/06/05	26/06/05	0	1	0	1	NA	2	2	pdf	0	Gonotrophic cycle length is average of two monthly estimates. Unclear what sort of ‘landing’ catches were used, but have assumed human.	Malaria prevalence data. Weather data. Detailed intra-gonotrophic data.
7	Lines et al.	1991	Human malaria infectiousness measured by age-specific sporozoite rates in Anopheles gambiae in Tanzania	1	0	NA	Tanzania	Muheza	NA	NA	NA	1	0	Various	Inside	4	4	pdf	0	On p168 it says that almost all mosquitoes were captured from indoor catches, with a few from outdoors. Therefore assign indoors.	Physiological ages were also given by location, and broken down by whether the mosquitoes were sporozoite-positive
8	Magesa et al.	1991	Trial of pyrethroid impregnated bednets in an area of Tanzania holoendemic for malaria Part 2. Effects on the malaria vector population	1	0	NA	Tanzania	Muheza	NA	NA	1	1	0	Human-landing catches, light	Inside, outside	6	6	pdf	1	Parity only are derived from physiological age estimates	Sporozoite data before and after spraying. Blood meal identity before and after spraying.
9	Lines et al.	1991	Monitoring human-biting mosquitoes (Diptera: Culicidae) in Tanzania with light-traps hung beside mosquito nets	1	0	NA	Tanzania	Muheza	NA	NA	0	1	0	Human-landing catches, light	Inside, outside	6	6	pdf	1	Parity unclear what numbers were
10	Forattini et al.	1996	Studies on mosquitoes (Diptera: Culicidae) and anthropic environment. 11 - Biting activity and blood-seeking parity of Anopheles (Kerteszia) in South-Eastern Brazil*	1	0	NA	Brazil	Cananéia	01/01/94	31/12/94	NA	1	0	Human-landing catches	Inside, outside	4	8	pdf	0	Good explanation of dissection and reference to Christophers stages.	Numbers collected by month by outside/inside
11	Garrett-Jones, Shidrawi	1969	Malaria Vectorial Capacity of a Population of Anopheles gambiae	0	1	NA	Nigeria	Kankiya	05/01/67	31/12/67	With and without	1	0	Human-landing catches, indoor resting	Inside, outside	0	0	pdf	0	Physiological ages are from Gillies in Muheza previous study!
12	Samarawickrema	1967	A Study of the Age-composition of Natural Populations of Culex pip/ens fatigans Wiedemann in Relation to the Transmission of Filariasis due to Wuchereria bancrofti (Cobbold) in Ceylon	1	0	3.5	Sri Lanka	Peliyagoda	05/01/67	31/12/63	NA	1	1	House-resting	Inside	2	45	pdf	0	Physiological ages by capture time of day
13	Samarawickrema	1968	BITING CYCLES AND PARITY OF THE MOSQUITO MANSONIA (MANSONIOIDES) UNIFORMIS (THEO.) IN CEYLON	1	0	4	Sri Lanka	Colombo	01/02/61	01/07/62	NA	1	0	Human-landing catches, animal-bait	Outside	2	13	pdf	0	Physiological ages by capture time of day
14	De barros et al.	2007	Parity and age composition for Anopheles darlingi Root (Diptera: Culicidae) and Anopheles albitarsis Lynch-Arribálzaga (Diptera: Culicidae) of the northern Amazon Basin, Brazil	1	1	2.5	Brazil	Roraima state	01/11/03	01/07/04	NA	1	0	Human-landing catches	Inside, outside	4	4	pdf	0	Physiological ages by capture time of day, Christopher and Mer’s stages of follicular development
15	Charlwood et al.	1985	ASSESSING SURVIVAL RATES OF ANOPHELES FARAUTI (DIPTERA: CULICIDAE) FROM PAPUA NEW GUINEA	1	0	2.335	Papua New Guinea	Bilbil	01/01/82	31/10/82	NA	1	0	Human-landing catches, animal-bait, CDC	Outside	2	2	pdf	0	Physiological age by trapping method
16	Chandra et al.	1996	Age composition of the filarial vector Culex quinquefasciatus (Diptera: Culicidae) in Calcutta, India	1	0	4.5	India	Calcutta	01/09/87	31/08/88	NA	1	0	Indoor resting	NA	1	12	pdf	0
17	Hoc and Wilkes	1995	The ovariole structure of Anopheles gambiae (Diptera: Culiddae) and its use in determining physiological age	1	0	NA	Tanzania	Muheza	01/04/93	30/06/93	NA	1	0	Human-landing catches, indoor resting	Inside, outside	1	2	pdf	0	Data in table 3 for other species is too small	Sporozoite data by age
18	Russell	1987	Revisit – site down!
19	Vythilingham et al.	1997	Abundance, Parity, and Japanese Encephalitis Virus Infection of Mosquitoes (Diptera: Culicidae) in Sepang District, Malaysia	1	0	NA	Malaysia	Sepang	01/01/93	31/12/93	NA	1	0	CDC light traps	NA	2	24	pdf	0		Japanese encephalitis infection rates
20	Russell	1986	CULEX ANNULZROSTRIS SKUSE (DIPTERA: CULICIDAE) AT APPIN, N.S.W.-BIONOMICS AND BEHAVIOUR	1	1	NA	Australia	Appin	01/06/79	###############################################################################################################################################################################################################################################################	NA	1	0	Dry ice, indoor resting	Outside	2	17	pdf	0	Did not record data by month in Table 3 since the numbers captured were too few
21	Chadee and Ritchie	2010	Oviposition behaviour and parity rates of Aedes aegypti collected in sticky traps in Trinidad, West Indies	1	0	3	Trinidad	St Augustine	NA	NA	NA	1	0	Sticky traps	NA	1	1	pdf	0	Combined all series into one
22	Ebsary and Crans	1977	The biting activity of Aedes Sollicitans in New Jersey	1	0	NA	USA	New Jersey	18/06/75	23/08/75	NA	1	0	Human-landing catches	Outside	1	1	pdf	0	Combined series across dusk, dawn and night
23	Charlwood	1980	Observations on the bionomics of Anopheles darlingi Root (Diptera: Culicidae) from Brazil	1	0	NA	Brazil	Aripuana	01/04/78	31/10/79	NA	1	0	Human-landing catches	Outside	2	2	pdf	0	Combined date series since not over long period
24	Shriram and Krishnamoorthy	2011	Population dynamics, age composition and survival of Downsiomyia nivea in relation to transmission of diurnally subperiodic filariasis	1	0	3	India	Andaman	01/11/99	31/10/00	NA	1	0	Human-landing catches	Outside	1	3	pdf	0
25	Mahmood and Reisen	1981	Duration of the gonotrophic cycles of anopheles culifacies giles and anopheles stephensi liston, with observations on reproductive activity and survivorship during winter in punjab province, pakistan	1	0	Function of temperature	Pakistan	Punjab	01/11/79	31/12/79	NA	1	1	Indoor resting	Inside	1	1	pdf	0	Ignore marked releases	Gonotrophic cycle length is determined as a function of temperature
26	Samarawickrema	1987	Seasonal abundance, diel biting activity and parity of Aedes polynesiensis Marks and A. samoanus (Grunberg) (Diptera: Culicidae) in Samoa	1	0	4	Samoa	Apia	01/12/77	31/05/79	NA	1	0	Human-landing catches	Inside, outside	22	22	pdf	0	Consider warm and cool collections separately
27	Uttah et al.	2013	Physiological age composition of female anopheline mosquitoes in an area endemic for malaria and filariasis	1	0	NA	Nigeria	Calabar	01/08/12	31/12/12	NA	1	0	Light trap	Inside	1	5	pdf	0	Combined information from Table 2 and 4
28	Ramaiah and Das	1992	Non-involvement of nulliparous females in the transmission of bancroftian filariasis	1	0	5 days for first, 3 days for subsequent	India	Pondicherry	01/01/86	31/12/1989	NA	1	0	Human-landing catches	Outside	1	12	pdf	0	Age distribution by infection status given. Also in other Raimiah 1992 paper they have the data over time which we include here as it is the same data
29	Buei and Ito	1982	The age composition of field population and survival rates of Culex tritaeniorhynchus Giles	1	0	2.9	Japan	Izumi	01/06/68	30/09/73	NA	1	0	Net	Inside	1	17	pdf	0
30	Chadee et al.	1995	Seasonal abundance, biting cycle and parity of the mosquito Haemagogus leucocelaenus in Trinidad, West Indies	1	0	NA	Trinidad	Point Gourde	01/01/81	30/09/82	NA	1	0	Human-landing catches	Outside	1	1	pdf	0	Combined all series into one
31	Chandra	2008	Age composition of incriminated malaria vector in a rural foothills in West Bengal, India	1	0	Given in hours by season	India	Purulia	01/01/95	31/12/06	NA	1	0	Indoor resting	Inside	1	3	pdf	0	One series is very few numbers	Species composition by season
32	Foll and Pant	1966	The Conditions of Malaria Transmission in Katsina Province, Northern Nigeria, and the Effects of Dichlorvos Application	1	0	2	Nigeria	Katsina	01/03/63	30/09/63	1	1	0	Pyrethrum spraying	Inside	1	1	pdf	0	Combined all series into one	Lots of epidemiological information
33	Kanda et al.	1975	Epidemiological studies on Malayan Filariasis in an inland area of Kyungpook, Korea. The periodicity of microfilariae and the bionomics of the vector.	1	0	NA	Korea	Kyungpook	18/07/74	19/07/74	NA	1	0	Human-landing catches	NA	1	1	pdf	0	Combined all series into one	Species composition and epidemiological data
34	Mala et al.	2014	Gonotrophic cycle duration, fecundity and parity of Anopheles gambiae complex mosquitoes during an extended period of dry weather in a semi arid area in Baringo County, Kenya	1	0	Estimated by wet and dry season and by cycle number	Kenya	Baringo	01/07/08	30/04/10	NA	1	0	Pyrethrum spraying, CDC light traps	Inside	1	22	pdf	0		Christopher stages of follicular development
35	Shalaby	1962	Studies on the age-composition of anopheles culicifacies giles at different phases of the development of resistance to DDT in Panchmahals district of Gujarat state, India	1	0	NA	India	Gujarat	01/06/59	30/09/61	In some series	1	0	NA	NA	3	3	pdf	0	Combined all dates from each DDT regime	Temperature
36	WHO	1960	Preliminary appraisal of the use of age-grouping methods in Anopheline mosquitoes	1	0	NA	A number of places	NA	NA	NA	In some series	1	0	NA	NA	6	8	pdf	0		Sporozoite and blood-feeding status
37	Reisen et al.	1980	Anopheles culicifacies Giles : a release-recapture experiment with cohorts of known age with implications for malaria epidemiology and genetical control in Pakistan	1	0	Estimates by cycle number	Pakistan	Khano-Harni	09/09/80	22/09/80	In 1976 there was spraying	1	1	Mix	Inside, outside	1	1	pdf	0	Combine all dates	Very nice MRR vs age-sampling comparison
38	Detinova	1962	Age-grouping methods in diptera of medical importance	1	0	Possibly – the article is very very long!	Russia	Various	03/05/52	31/12/54	NA	1	0	Indoor resting	Inside	10	14	pdf	0	Combined dates within same month. Did not include table on p119 as it is for the last few days of life for mosquitoes.	Nice transition of mosquito age distribution as population dies on p119
39	Smith and Kurtz	1994	The age structure of a population of aedes provocans (diptera: culicidae) in southwestern ontario	1	0	NA	Canada	Waterloo	13/05/82	10/07/83	NA	1	0	Human-landing catches	Outside	1	6	pdf	0	Combined data within same month.
40	Jayanetti et al.	1987	A study on the bionomics of indoor resting mosquitoes in kandy	1	0	NA	Sri Lanka	Kandy	01/09/85	31/08/86	NA	1	0	Indoor resting	Inside	1	12	pdf	0		Population densities by species over time
41	Chandra et al.	2013	Comparative Studies of Different Indices Related to Filarial Vector of a Rural and an Urban Area of West Bengal, India	1	0	NA	India	Kolkata	01/01/09	31/12/11	NA	1	0	Indoor resting	Inside	4	26	pdf	0		Infection with fillial disease. Population dynamics.
42	Pant et al.	1962	Distribution of Anopheles in relation to altitude in Nepal	1	0	NA	Nepal	Kathmandu valley	01/01/62	31/12/62	NA	1	0	Indoor resting	Inside	2	2	pdf	0	Ignore some series as have too few observations	Infection with malaria data
43	Ghosh et al.	2010	Seasonal distribution, parity, resting, host-seeking behavior and association of malarial parasites of Anopheles stephensi Liston in Kolkata, West Bengal	1	0	4	India	Kolkata	01/01/03	31/12/04	NA	1	0	Indoor resting, human-landing catches	Inside, outside	1	1	pdf	0	Combine all dates	Rates of capturing by indoor vs outdoor
44	Mahanta et al.	1999	Temporal variations in biting density and rhythm of Culex quinquefasciatus in tea agro-ecosystem of Assam, India	1	0	NA	India	Assam	01/09/95	31/08/97	NA	1	0	Human-landing catches	Inside	1	12	pdf	0		Population densities and biting times by hour
45	Schlein and Muller	2012	Diurnal resting behavior of adult Culex pipiens in an arid habitat in Israel and possible control measurements with toxic sugar baits	1	0	NA	Israel	Judean hills	01/01/08	31/12/08	1	1	0	CDC light traps, sweep net	Outside	2	2	pdf	0		Population densities before and after treatment with insecticides
46	Penilla et al.	2002	Pteridine concentrations differ between insectary-reared and field-collected Anopheles albimanus mosquitoes of the same physiological age	1	0	NA	Mexico	Chiapas state	NA	NA	0	1	0	NA	Outside	1	1	pdf	0		Data on differences between lab and field specimens
47	Schlein and Muller	2015	Decrease of larval and subsequent adult Anopheles sergentii populations following feeding of adult mosquitoes from Bacillus sphaericus-containing attractive sugar baits	1	0	NA	Israel	Jordan valley	01/07/09	15/09/09	0	1	0	Sweep net	Outside	4	4	pdf	0		Data for different infection statuses
48	Snow and Boreham	1978	The host-feeding patterns of some culicine mosquitoes (Diptera: Culicidae) in The Gambia	1	0	NA	Gambia	Keneba	01/07/72	31/10/76	0	1	0	Various	Outside	1	1	pdf	0	Combined all collection hosts
49	Detinova	1968	Age structure of insect populations of medical importance	1	0	NA	Russia	Various	NA	NA	0	1	0	Various	NA	3	10	pdf	0	Checked to see for potential duplication with other Detinova
50	Nathan	1981	Bancroftian filariasis in coastal North Trinidad, West Indies: intensity of transmission by Culex quinquefasciatus	1	0	4	Trinidad	Blanchisseuse	01/09/78	30/09/79	0	1	0	Human-landing catches, indoor resting	Indoor	2	26	pdf	0		Also contains fillial infection status
51	Charlwood	1985	Blood-feeding and resting behaviour in the Anopheles punctualus Donitx complex (Diptera: Culicidae) from coastal Papua New Guinea	1	0	NA	Papua New Guinea	Maraga	01/01/81	31/12/83	0	1	0	Outdoor resting	Outside	8	8	pdf	0	Ignored some tables as think same data is just being cut a different way
52	Schlein and Muller	2008	An Approach to Mosquito Control: Using the Dominant Attraction of Flowering Tamarix jordanis Trees Against Culex pipiens	1	0	NA	Israel	Jerusalem	01/01/06	30/05/06	1	1	0	CDC light traps	Outside	4	4	pdf	0	Test of using tree flowers as a type of insecticide
53	Beier et al.	2012	Attractive toxic sugar bait (ATSB) methods decimate populations of Anopheles malaria vectors in arid environments regardless of the local availability of favoured sugar-source blossoms	1	0	NA	Israel	North Arava valley	01/11/09	17/12/09	1	1	0	CDC light traps	Outside	12	12	pdf	0	Can’t view different dates as exchangeable due to treatment of ATSB on a particular date	Population dynamics detailed data
54	Muller and Schlein	2005	Plant tissues: the frugal diet of mosquitoes in adverse Conditions	1	0	NA	Israel	Various	01/01/00	31/12/2004	0	1	0	CDC light traps	Outside	4	6	pdf	0	Regard post-fire EQ as non-exchangeable with pre-fire EQ	Age as function of sugar diet
55	Surendan et al.	2006	Anopheles culicifacies sibling species B and E in Sri Lanka differ in longevity and in their susceptibility to malaria parasite infection and common insecticides	1	0	NA	Sri Lanka	Various	01/01/01	31/08/2002	0	1	0	Animal bait, trap collections	Outside	2	2	pdf	0	Reference to insecticides in title is for tests they do post-capture	Survival of each species treated with insecticide
56	Muller et al.	2010	Successful field trial of attractive toxic sugar bait (ATSB) plant-spraying methods against malaria vectors in the Anopheles gambiae complex in Mali, West Africa	1	0	NA	Mali	Bandiagara	15/11/2008	22/12/2008	1	1	0	CDC light traps	Outside	4	4	pdf	0	Pre and post ATSB treatment	Population dynamics detailed data
57	Charlwood et al.	1998	Cordon sanitaire or laissez faire: differential dispersal of young and old females of the malaria vector Anopheles funestus Giles (Diptera: Culicidae) in southern Mozambique	1	0	NA	Mozambique	Matola	04/01/95	31/04/1995	0	1	0	Indoor resting	Indoor	1	1	pdf	0
58	Wilkes et al.	1996	Anopheles rivulorum, a vector of human malaria in Africa	1	0	3+ days	Tanzania	Muheza	01/01/87	31/12/1990	1	1		Human-landing catches, CDC light traps		3	3	pdf	0
59	Chatterjee and Chandra	2000	Role of anopheles subpictus as a primary vector of malaria in an area in india	1	0	Duration varies by time of year and is given	India	Hooghly	01/01/96	31/12/1997	0	1	0	Indoor resting	Indoor	1	3	pdf	0		Larval densities by time of year
60	Muller et al.	2010	Effective Control of Adult Culex pipiens by Spraying an Attractive Toxic Sugar Bait Solution in the Vegetation Near Larval Habitats	1	0	NA	Israel	Hatzeva	08/01/07	30/09/2007	1	1	0	CDC light traps	Outside	4	4	pdf	0	Pre and post ATSB treatment	Population dynamics detailed data
61	Tuchinda et al.	1969	On the diurnal rhythmus of biting behavior of aedes aeg ypti in relation to the age and to the hemorrhagic fever in bangkok, 1964	1	0	NA	Thailand	Bangkok	09/03/69	21/10/1969	0	1	0	Human-landing catches	Indoor	1	1	pdf	0	Aggregated across dates
62	Chan	1971	Life table studies of Aedes albopictus (SKUSE)	1	0	Varies by cycle number	Singapore	Lorong 32	09/01/66	30/03/1968	0	1	0	Human-landing catches, animal-bait	Outside	2	2	pdf	0
63	Aigbodion et al.	2011	Studies on some aspects of the ecology of Culex quinquefasciatus (Diptera: Culicidae) in relation to filarial infection in Benin City, Nigeria	1	0	NA	Nigeria	Benin city	03/01/06	30/09/2006	0	1	0	Aspirator	Inside, outside	1	1	pdf	0	Aggregated across all locations
64	Qualls et al.	2015	Indoor use of attractive toxic sugar bait (ATSB) to effectively control malaria vectors in Mali, West Africa	1	0	NA	Mali	Bandiagara	01/01/10	31/12/2010	1	1	0	PSC	Inside	4	4	pdf	0	Pre and post ATSB treatment	Population dynamics detailed data
65	Reisen et al.	1981	Anopheles culicifacies Giles: adult ecological parameters estimated in rural punjab province, Pakistan using capture-mark-release-recapture and dissection methods, with comparative observations on Anopheles stephensi liston and Anopheles subpictus grassi	1	0	NA	Pakistan	Punjab	11/01/79	30/05/1980	0	1	1	Indoor resting	Indoor	3	4	pdf	0
66	Gillies and Wilkes	1972	The range of attraction of animal baits and carbon dioxide for mosquitoes. Studies in a freshwater area of West Africa	1	0	NA	Gambia	Brikama Ba	07/01/70	31/10/1970	0	1	0	Flight trap	Outdoor	2	2	pdf	0		Mite data
67	Gillies and Wilkes	1965	A study of the age-composition of populations of anopheles gambiae giles and a. funestus giles in north-eastern Tanzania	1	0	3-4 days for first gonotrophic cycle, 3 for later ones	Tanzania	Muheza	11/01/62	01/01/64	0	1	0	PSC	Indoor	3	40	pdf	0		Actual vs physiological age graph
68	Kay	1979	Age Structure of Populations of Culex Annulirostris (Diptera: Culicidae) at Kowanyama and Charleville, Queensland	1	0	NA	Australia	Queensland	21/04/1974	09/04/1976	0	1	0	Animal-baited, human-baited	Outdoor	2	27	pdf	0
69	Hitchcock	1968	Age Composition Of A Natural Population Of Anopheles Quadrimaculatus Say (Diptera: Culicidae) In Maryland, U. S. A.	1	0	NA	USA	Maryland	27/03/1964	20/11/1964	0	1	0	Outdoor resting	Outdoor	6	6	pdf	0		Detailed mosquito number data
70	Magnarelli	1977	Physiological age of mosquitoes and observations on partial blood-feeding	1	0	NA	USA	Connecticut	01/05/1973	31/10/1975	0	1	0	CDC light, net, human-landing	Outdoor	15	15	pictures of physical document	0	Combined dates since insufficient observations	Blood feeding vs parity
71	Snow and Wilkes	1977	Age Composition and Vertical Distribution of Mosquito Populations in the Gambia, West Africa	1	0	NA	Gambia	Keneba	01/01/1968	31/12/1971	0	1	0	Flight trap, suction traps	Outdoor	9	9	pictures of physical document	0	Combined observations across heights etc.
72	Reisen et al.	1982	Seasonal Trends in Population Size and Survivorship of Anopheles Culicifacies, An. Stephensi and An. Subpictus (Diptera: Culicidae) in Rural Punjab Province, Pakistan	1	0	NA	Pakistan	Khano-Harni	01/01/1976	31/12/1978	0	1	0	Aspirator	Indoor			pdf	0
73	Spencer	1978	Age Grouping of Female Anopheles Farauti Populations (Diptera: Culicidae) in Papua New Guinea	1	0	NA	Papua New Guinea	Madang	19/08/1978	23/11/1978	0	1	0	Human-landing	Outdoor	1	3	pdf	0	Other anopheles species are from previously published studies e.g. Gillies and Wilkes
74
75
76
77
78
79
80
81
82
83
84
85
86
87
88
89
90
91
92
93
94
95
96
97
98
99
100
101
102
103
104
105
106
107
108
109
110
111
112
113
114
115
116
117
118
119
120
121
122
123
124
125
126
127
128
129
130
131
132
133
134
135
136
