## Supplementary material for "A Meta-analysis of Longevity Estimates of Mosquito Vectors of Disease": Gonotrophic cycle data

Identifier	Study id	Season	Author	Year	Title	Country	Location	Method	Genus	Species	Temperature	1st central	1st lower	1st upper	2nd central	2nd lower	2nd upper	pre-gravid central	pre-gravid lower	pre-gravid upper	Location in article	Notes	Source	1st central detail	1st lower detail	1st upper detail	2nd central detail	2nd lower detail	2nd upper detail
1	1	NA	Gillies and Wilkes	1965	A study of the age-composition of populations of anopheles gambiae giles and a. funestus giles in north-eastern Tanzania	Tanzania	Muheza	MRR	Anopheles	gambiae		3.5	3	4	3			1.5	1	2	249, 250		pdf	Halfway between lower and upper	0.025	0.975	0.5	NA	NA
2	1	NA	Sheppard et al.	1969	The Dynamics of an Adult Population of Aedes aegypti in Relation to Dengue Haemorrhagic Fever in Bangkok	Thailand	Bangkok	MRR	Aedes	aegypti		3			3						670		pdf	0.5	NA	NA	0.5	NA	NA
3	1	NA	De Meillon et al.	1967	Time of Arrival of Gravid Culex pipiens fatigans at an Oviposition Site, the Oviposition Cycle and the Relationship between Time of Feeding and Time of Oviposition	Myanmar	Rangoon	Laboratory	Culex	quinquefasciatus		2.75	2.4	2.9	2.75	2.4	2.9				42	From text not table	pdf	0.5	0.025	0.975	0.5	0.025	0.975
4	1	Hot	Pant and Yasuno	1973	Field Studies on the Gonotrophic Cycle of Aedes Aegypti in Bangkok, Thailand	Thailand	Bangkok	MRR	Aedes	aegypti		3			3						NA	Hot	Abstract	0.5	NA	NA	0.5	NA	NA
4	2	Cool	Pant and Yasuno	1973	Field Studies on the Gonotrophic Cycle of Aedes Aegypti in Bangkok, Thailand	Thailand	Bangkok	MRR	Aedes	aegypti		4.5	4	5	4.5	4	5				NA	Cool	Abstract	Halfway between lower and upper	0.025	0.975	Halfway between lower and upper	0.025	0.975
5	1	NA	Germain et al.	1974	�valuation de la dur�e du cycle trophogonique d� Aedes ojhkmzz~s (Th�obald), vecteur potentiel de fi�vre jaune, dans une galerie foresti�re du sud de la R�publique Centrafricaine	CAR	Bozo	MRR	Aedes	africanus		7	4	10	7	4	10				132	From text	pdf	0.5	0.025	0.975	0.5	0.025	0.975
6	1	NA	Lowe et al.	1973	Reproductive behaviour of�Culex pipiens quinquefasciatus�released into a natural population	NA	NA	MRR	Culex	quinquefasciatus		3.5	3	4	3.5	3	4	1.5	1	2	NA		Silver (2007) p 1200	Halfway between lower and upper	0.025	0.975	Halfway between lower and upper	0.025	0.975
7	1	NA	Fernandez-Salas	1994	Gonotrophic Cycle and Survivorship of Anopheles pseudopunctipennis (Diptera: Culicidae) in the Tapachula Foothills of Southern Mexico	Mexico	Tapachula	MRR	Anopheles	pseudopunctipennis		3			3						NA		Abstract	0.5	NA	NA	0.5	NA	NA
8	1	NA	Buei et al.	1980	Field studies on the gonotrophic cycle of Culex tritaeniorhynchus	Japan	Izumi	MRR	Culex	tritaeniorhynchus		2.9			2.9			2.6			59, 60	2.6 days from emergence to first blood ingestion	pdf	0.5	NA	NA	0.5	NA	NA
9	1	NA	Rawlings and Curtis	1982	Tests for the existence of genetic variability in the tendency of Anopheles culicifacies species B to rest in houses and to bite man	Sri Lanka	Angun ara	MRR	Anopheles	culcifacies		2.3	1	3	2.3	1	3				429	From text	pdf	0.5	0.025	0.975	0.5	0.025	0.975
10	1	NA	Mori and Wada	1977	The gonotrophic cycle of Aedes albopticus in the field.	Japan	nagasaki	MRR	Aedes	albopictus		5			5			2	2	2	NA		Abstract	0.5	NA	NA	0.5	NA	NA
11	1	NA	Sempala	1981	The ecology of Aedes (Stegomyia) africanus Theobald in a tropical forest in Uganda: Mark�release�recapture studies on a female adult population	Uganda	Zika forest	MRR	Aedes	africanus		5.5	5	6	5.5	5	6				NA		Abstract	Halfway between lower and upper	0.025	0.975	Halfway between lower and upper	0.025	0.975
12	1	All year	Reisen et al.	1983	Population ecology of Culex tarsalis (Diptera: Culicidae) in a foothill environment in Kern county, California: Temporal changes in female relative abundance, reproductive status, and survivorship	USA	Sierra nevada	MRR	Culex	tarsalis		4			4			2			NA	6 days is total nulliparous period	Abstract	0.5	NA	NA	0.5	NA	NA
13	1	NA	Birley and Charlwood	1989	The effect of moonlight and other factors on the oviposition cycle of malaria vectors in Madang, Papua New Guinea	Papua new guinea	NA	MRR	Anopheles	various		2.22	2.04	2.4	2.22	2.04	2.4				NA	Mix of anopheline species	Abstract	Halfway between lower and upper	0.025	0.975	Halfway between lower and upper	0.025	0.975
14	1	December-January	Suzuki	1977	Preliminary studies on blood meal interval of Aedes polynesiensis in the field	Fiji	Suava	MRR	Aedes	polynesiensis	28	3.5	3	4	3.5	3	4				172		pdf	Halfway between lower and upper	0.025	0.975	Halfway between lower and upper	0.025	0.975
15	1	NA	Charlwood and Bryan	1987	A mark-recapture experiment with the filariasis vector Anopheles punctulatus in Papua New Guinea	Papua new guinea	Yauatong	MRR	Anopheles	punctulatus		2.9			2.9						431		pdf	0.5	NA	NA	0.5	NA	NA
16	1	Various	Charlwood and Graves	1986	Capture recapture studies of females of the anopheles punctulatus group	Papua new guinea	Madang	MRR	Anopheles	punctulatus		2.7	3.36	2.04	2.7	3.36	2.04				223	Raw data available. Lower and upper are from Given +- sd	pdf	0.5	0.16	0.84	0.5	0.16	0.84
16	2	Various	Charlwood and Graves	1986	Capture recapture studies of females of the anopheles punctulatus group	Papua new guinea	Madang	MRR	Anopheles	punctulatus		3.7	4.7	2.7	3.7	4.7	2.7				223	Raw data available. Lower and upper are from Given +- sd	pdf	0.5	0.16	0.84	0.5	0.16	0.84
16	3	Various	Charlwood and Graves	1986	Capture recapture studies of females of the anopheles punctulatus group	Papua new guinea	Madang	MRR	Anopheles	koliensis		2.9	3.9	1.9	2.9	3.9	1.9				223	Raw data available. Lower and upper are from Given +- sd	pdf	0.5	0.16	0.84	0.5	0.16	0.84
16	4	Various	Charlwood and Graves	1986	Capture recapture studies of females of the anopheles punctulatus group	Papua new guinea	Madang	MRR	Anopheles	koliensis		2.4	2.9	1.9	2.4	2.9	1.9				223	Raw data available. Lower and upper are from Given +- sd	pdf	0.5	0.16	0.84	0.5	0.16	0.84
16	5	Various	Charlwood and Graves	1986	Capture recapture studies of females of the anopheles punctulatus group	Papua new guinea	Madang	MRR	Anopheles	koliensis		3.2	3.8	2.6	3.2	3.8	2.6				223	Raw data available. Lower and upper are from Given +- sd	pdf	0.5	0.16	0.84	0.5	0.16	0.84
16	6	Various	Charlwood and Graves	1986	Capture recapture studies of females of the anopheles punctulatus group	Papua new guinea	Madang	MRR	Anopheles	farauti		3	3.67	2.33	3	3.67	2.33				223	Raw data available. Lower and upper are from Given +- sd	pdf	0.5	0.16	0.84	0.5	0.16	0.84
16	7	Various	Charlwood and Graves	1986	Capture recapture studies of females of the anopheles punctulatus group	Papua new guinea	Madang	MRR	Anopheles	farauti		2.1	2.45	1.75	2.1	2.45	1.75				223	Raw data available. Lower and upper are from Given +- sd	pdf	0.5	0.16	0.84	0.5	0.16	0.84
17	1	1978 April	Charlwood and Wilkes	1979	Studies on the age-composition of samples of Anopheles darlingi Root (Diptera: Culicidae) in Brazil	Brazil	Aripuana	MRR	Anopheles	darlingi		3			3						341	This really is a lower bound estimate	pdf	0.5	NA	NA	0.5	NA	NA
18	1	Various	Charlwood et al.	1995	The rise and fall of Anopheles arabiensis in a Tanzanian village	Tanzania	Namawala	MRR	Anopheles	gambiae		2.7			2.7						41		pdf	0.5	NA	NA	0.5	NA	NA
19	1	Various	Chang et al.	1991	Comparative transmission potential of three Mansonia spp. (Diptera: Culicidae) for filariasis in Sarawak, Malaysia	Malaysia	Sarawak	MRR	Mansonia	uniformis		4			4						441	Actually from Chang 1985	pdf	0.5	NA	NA	0.5	NA	NA
20	1	Various	Edalat et al.	2015	Vectorial capacity and Age determination of Anopheles Stephens Liston (Diptera: Culicidae), during the malaria transmission in Southern Iran	Iran	Bandar-Abbas	Laboratory	Anopheles	stephensi		3.8			3.8						259		pdf	0.5	NA	NA	0.5	NA	NA
21	1	Various	Fabio	2011	Survivorship of Anopheles darlingi (Diptera: Culicidae) in Relation with Malaria Incidence in the Brazilian Amazon	Brazil	Roraino�polis	Dissection of wild caught specimens to determine state of ovarioles	Anopheles	darlingi		2.31	2.19	2.43	2.31	2.19	2.43				Table 2	Lower bound is July, upper is Jan	pdf	Halfway between lower and upper	0.025	0.975	Halfway between lower and upper	0.025	0.975
22	1	NA	Samarawickrema	1968	BITING CYCLES AND PARITY OF THE MOSQUITO MANSONIA (MANSONIOIDES) UNIFORMIS (THEO.) IN CEYLON	Sri Lanka	Colombo	Laboratory	Mansonia	uniformis		4			4						311	Actually from Wharton 1962	pdf	0.5	NA	NA	0.5	NA	NA
23	1	Various	Samarawickrema	1967	A Study of the Age-composition of Natural Populations of Culex pip/ens fatigans Wiedemann in Relation to the Transmission of Filariasis due to Wuchereria bancrofti (Cobbold) in Ceylon	Sri Lanka	Peliyagoda	MRR	Culex	quinquefasciatus		3.5	3	4	3.5	3	4				130		pdf	Halfway between lower and upper	0.025	0.975	Halfway between lower and upper	0.025	0.975
24	1	Various	Charlwood et al.	1985	ASSESSING SURVIVAL RATES OF ANOPHELES FARAUTI (DIPTERA: CULICIDAE) FROM PAPUA NEW GUINEA	Papua New Guinea	Bilbil	Wild sampling analysis of parous rates	Anopheles	farauti		2.345	2.2	2.49	2.345	2.2	2.49				1011	Lower bound is dry, upper is wet	pdf	Halfway between lower and upper	0.025	0.975	Halfway between lower and upper	0.025	0.975
25	1	Various	Chandra et al.	1996	Age composition of the filarial vector Culex quinquefasciatus (Diptera: Culicidae) in Calcutta, India	India	Calcutta	Laboratory	Culex	quinquefasciatus		4.5	4	6	4.5	4	6				224	Lower bound is summer and rainy seasons, upper is winter	pdf	0.5	0.025	0.975	0.5	0.025	0.975
26	1	October	Russell	1986	Culex annulzrostris skuse at appin, NSW bionomics and behaviour	Australia	Appin	Laboratory	Culex	annulirostris		6	5	7	6	5	7				Table 1		pdf	Halfway between lower and upper	0.025	0.975	Halfway between lower and upper	0.025	0.975
26	2	November	Russell	1986	Culex annulzrostris skuse at appin, NSW bionomics and behaviour	Australia	Appin	Laboratory	Culex	annulirostris		5.5	5	6	5.5	5	6				Table 1		pdf	Halfway between lower and upper	0.025	0.975	Halfway between lower and upper	0.025	0.975
26	3	December	Russell	1986	Culex annulzrostris skuse at appin, NSW bionomics and behaviour	Australia	Appin	Laboratory	Culex	annulirostris		5	4	6	5	4	6				Table 1		pdf	Halfway between lower and upper	0.025	0.975	Halfway between lower and upper	0.025	0.975
26	4	January	Russell	1986	Culex annulzrostris skuse at appin, NSW bionomics and behaviour	Australia	Appin	Laboratory	Culex	annulirostris		4.5	4	5	4.5	4	5				Table 1		pdf	Halfway between lower and upper	0.025	0.975	Halfway between lower and upper	0.025	0.975
26	5	February	Russell	1986	Culex annulzrostris skuse at appin, NSW bionomics and behaviour	Australia	Appin	Laboratory	Culex	annulirostris		4.5	4	5	4.5	4	5				Table 1		pdf	Halfway between lower and upper	0.025	0.975	Halfway between lower and upper	0.025	0.975
26	6	March	Russell	1986	Culex annulzrostris skuse at appin, NSW bionomics and behaviour	Australia	Appin	Laboratory	Culex	annulirostris		5	4	6	5	4	6				Table 1		pdf	Halfway between lower and upper	0.025	0.975	Halfway between lower and upper	0.025	0.975
26	7	April	Russell	1986	Culex annulzrostris skuse at appin, NSW bionomics and behaviour	Australia	Appin	Laboratory	Culex	annulirostris		6	5	7	6	5	7				Table 1		pdf	Halfway between lower and upper	0.025	0.975	Halfway between lower and upper	0.025	0.975
26	8	May	Russell	1986	Culex annulzrostris skuse at appin, NSW bionomics and behaviour	Australia	Appin	Laboratory	Culex	annulirostris		9.5	7	12	9.5	7	12				Table 1		pdf	Halfway between lower and upper	0.025	0.975	Halfway between lower and upper	0.025	0.975
27	1	NA	Chadee and Ritchie	2010	Oviposition behaviour and parity rates of Aedes aegypti collected in sticky traps in Trinidad, West Indies	Trinidad	St Augustine	Laboratory	Aedes	aegypti		3			3						215		pdf	0.5	NA	NA	0.5	NA	NA
28	1	NA	Mahmood and Reisen	1981	Duration of the gonotrophic cycles of anopheles culifacies giles and anopheles stephensi liston, with observations on reproductive activity and survivorship during winter in punjab province, pakistan	Pakistan	Punjab	Laboratory	Anopheles	culcifacies	18	5.79	5.58	6	4	3.28	4.72	6.44	6.27	6.61	Table 1	Assumed second gonotrophic cycle for all subsequent. Used time from emergence to oviposition to estimate pre-gravid	pdf	0.5	0.025	0.975	0.5	0.025	0.975
28	2	NA	Mahmood and Reisen	1981	Duration of the gonotrophic cycles of anopheles culifacies giles and anopheles stephensi liston, with observations on reproductive activity and survivorship during winter in punjab province, pakistan	Pakistan	Punjab	Laboratory	Anopheles	culcifacies	22	3.51	3.38	3.64	2.48	2.28	2.68				Table 1	Assumed second gonotrophic cycle for all subsequent	pdf	0.5	0.025	0.975	0.5	0.025	0.975
28	3	NA	Mahmood and Reisen	1981	Duration of the gonotrophic cycles of anopheles culifacies giles and anopheles stephensi liston, with observations on reproductive activity and survivorship during winter in punjab province, pakistan	Pakistan	Punjab	Laboratory	Anopheles	culcifacies	27	4.47	4.38	4.56	2.01	1.98	2.04				Table 1	Assumed second gonotrophic cycle for all subsequent	pdf	0.5	0.025	0.975	0.5	0.025	0.975
28	4	NA	Mahmood and Reisen	1981	Duration of the gonotrophic cycles of anopheles culifacies giles and anopheles stephensi liston, with observations on reproductive activity and survivorship during winter in punjab province, pakistan	Pakistan	Punjab	Laboratory	Anopheles	stephensi	18	5.48	5.33	5.63	4.69	4.2	5.18	7.29	7.24	7.34	Table 1	Assumed second gonotrophic cycle for all subsequent. Used time from emergence to oviposition to estimate pre-gravid	pdf	0.5	0.025	0.975	0.5	0.025	0.975
28	5	NA	Mahmood and Reisen	1981	Duration of the gonotrophic cycles of anopheles culifacies giles and anopheles stephensi liston, with observations on reproductive activity and survivorship during winter in punjab province, pakistan	Pakistan	Punjab	Laboratory	Anopheles	stephensi	22	3.51	3.36	3.66	3.14	2.31	3.97				Table 1	Assumed second gonotrophic cycle for all subsequent	pdf	0.5	0.025	0.975	0.5	0.025	0.975
28	6	NA	Mahmood and Reisen	1981	Duration of the gonotrophic cycles of anopheles culifacies giles and anopheles stephensi liston, with observations on reproductive activity and survivorship during winter in punjab province, pakistan	Pakistan	Punjab	Laboratory	Anopheles	stephensi	27	4.37	4.25	4.49	2.27	2.11	2.43				Table 1	Assumed second gonotrophic cycle for all subsequent	pdf	0.5	0.025	0.975	0.5	0.025	0.975
29	1	NA	Ahumada	2004	Modeling the Population Dynamics of Culex quinquefasciatus (Diptera: Culicidae), along an Elevational Gradient in Hawaii	USA	Hawaii	Unclear	Culex	quinquefasciatus		7	6	8	7	6	8				1160		pdf	Halfway between lower and upper	0.025	0.975	Halfway between lower and upper	0.025	0.975
30	1	NA	Kenawy	1991	DEVELOPMENT AND SURVIVAL OF ANOPHELES PHAROENSIS AND AN. MULTICOLOR FROM FAIYUM, EGYPT	Egypt	Cairo	Laboratory	Anopheles	pharoensis	25.7	6.14	6	6.28	6.888571429	6.408571429	7.368571429				Table 1	Weighted average of second and third gonotrophic cycles	pdf	0.5	0.16	0.84	0.5	0.16	0.84
30	2	NA	Kenawy	1991	DEVELOPMENT AND SURVIVAL OF ANOPHELES PHAROENSIS AND AN. MULTICOLOR FROM FAIYUM, EGYPT	Egypt	Cairo	Laboratory	Anopheles	multicolor	25.7	7.37	6.75	7.99	5.5	5	6				Table 1		pdf	0.5	0.16	0.84	0.5	0.16	0.84
31	1	NA	Rajagopalan	1980	Population dynamics of Culex pipiensfatigans, the filariasis vector, in Pondicherry-Influence of climate and environment	India	Pondicherry	Unclear	Culex	quinquefasciatus	28.7	5			3						747		pdf	0.5	NA	NA	0.5	NA	NA
32	1	Various	Chandra	2008	Age composition of incriminated malaria vector in a rural foothills in West Bengal, India	India	Purulia	Wild sampling analysis of parous rates	Anopheles	culcifacies		4	3.25	5.5	4	3.25	5.5				Table 2	Lower bound is rainy season estimate, upper is winter	pdf	0.5	0.025	0.975	0.5	0.025	0.975
33	1	NA	Scholl et al.	1975	Aedes triseriatus: persistence of nulliparous females under field conditions	USA	NA	Laboratory	Aedes	triseriatus	22	5			5						370		pdf	0.5	NA	NA	0.5	NA	NA
34	1	Dry	Mala et al.	2014	Gonotrophic cycle duration, fecundity and parity of Anopheles gambiae complex mosquitoes during an extended period of dry weather in a semi arid area in Baringo County, Kenya	Kenya	Baringo	Laboratory	Anopheles	gambiae	28.22	4.52	4.4	4.64	3	2.8	3.2				Table 1		pdf	0.5	0.16	0.84	0.5	0.16	0.84
34	2	Wet	Mala et al.	2014	Gonotrophic cycle duration, fecundity and parity of Anopheles gambiae complex mosquitoes during an extended period of dry weather in a semi arid area in Baringo County, Kenya	Kenya	Baringo	Laboratory	Anopheles	gambiae	27.12	6.14	5.87	6.41	4.1	3.8	4.4				Table 1		pdf	0.5	0.16	0.84	0.5	0.16	0.84
35	1	Dry	Afrane et al.	2005	Effects of Microclimatic Changes Caused by Land Use and Land Cover on Duration of Gonotrophic Cycles of Anopheles gambiae (Diptera: Culicidae) in Western Kenya Highlands	Kenya	Kakamega	Laboratory	Anopheles	gambiae	23	4.6	1.9	7.3	3	1.9	4.1				Table 1		pdf	0.5	0.16	0.84	0.5	0.16	0.84
35	2	Wet	Afrane et al.	2005	Effects of Microclimatic Changes Caused by Land Use and Land Cover on Duration of Gonotrophic Cycles of Anopheles gambiae (Diptera: Culicidae) in Western Kenya Highlands	Kenya	Kakamega	Laboratory	Anopheles	gambiae	24.8	2.9	1.2	4.6	2.1	1.8	2.4				Table 1		pdf	0.5	0.16	0.84	0.5	0.16	0.84
35	3	Dry	Afrane et al.	2005	Effects of Microclimatic Changes Caused by Land Use and Land Cover on Duration of Gonotrophic Cycles of Anopheles gambiae (Diptera: Culicidae) in Western Kenya Highlands	Kenya	Kakamega	Laboratory	Anopheles	gambiae	21	10.1	4.3	15.9	6.6	4.2	9				Table 1		pdf	0.5	0.16	0.84	0.5	0.16	0.84
35	4	Wet	Afrane et al.	2005	Effects of Microclimatic Changes Caused by Land Use and Land Cover on Duration of Gonotrophic Cycles of Anopheles gambiae (Diptera: Culicidae) in Western Kenya Highlands	Kenya	Kakamega	Laboratory	Anopheles	gambiae	22.2	8.6	3.7	13.5	5.2	2.6	7.8				Table 1		pdf	0.5	0.16	0.84	0.5	0.16	0.84
35	5	Wet	Afrane et al.	2005	Effects of Microclimatic Changes Caused by Land Use and Land Cover on Duration of Gonotrophic Cycles of Anopheles gambiae (Diptera: Culicidae) in Western Kenya Highlands	Kenya	Kakamega	Laboratory	Anopheles	gambiae	24.9	4.3	2.2	6.4	3.8	1.1	6.5				Table 1		pdf	0.5	0.16	0.84	0.5	0.16	0.84
36	1	NA	Gillies	1961	The Duration of the Gonotrophic Cycle in Anopheles gambiae and Anopheles funestus, with a Note on the Efficiency of Hand Catching	Tanzania	Tanganyika	Laboratory	Anopheles	gambiae	23.3	2			2						Table 2		pdf	0.5	NA	NA	0.5	NA	NA
36	2	NA	Gillies	1961	The Duration of the Gonotrophic Cycle in Anopheles gambiae and Anopheles funestus, with a Note on the Efficiency of Hand Catching	Tanzania	Tanganyika	Laboratory	Anopheles	funestus	24.7	3			3						Table 2		pdf	0.5	NA	NA	0.5	NA	NA
36	3	NA	Gillies	1961	The Duration of the Gonotrophic Cycle in Anopheles gambiae and Anopheles funestus, with a Note on the Efficiency of Hand Catching	Tanzania	Tanganyika	Laboratory	Anopheles	funestus	25.15	2.5	2	3	2.5	2	3				Table 2		pdf	Halfway between lower and upper	0.025	0.975	Halfway between lower and upper	0.025	0.975
36	4	NA	Gillies	1961	The Duration of the Gonotrophic Cycle in Anopheles gambiae and Anopheles funestus, with a Note on the Efficiency of Hand Catching	Tanzania	Tanganyika	Laboratory	Anopheles	funestus	25.6	2			2						Table 2		pdf	0.5	NA	NA	0.5	NA	NA
37	1	NA	Quinones et al.	1997	Anopheles gambiae gonotrophic cycle duration,biting and exiting behaviour unaffected by permethrin-impregnated bednets in The Gambia	The Gambia	Mid-Gambia	MRR	Anopheles	gambiae		2			2						75	In text	pdf	0.5	NA	NA	0.5	NA	NA
38	1	NA	Rua et al.	2005	Laboratory estimation of the effects of increasing temperatures on the duration of gonotrophic cycle of Anopheles albimanus (Diptera: Culicidae)	Colombia	Pacific coast	Laboratory	Anopheles	albimanus	24	3.683333333	3.411666667	3.954166667	3.683333333	3.411666667	3.954166667				Abstract		pdf	0.5	0.025	0.975	0.5	0.025	0.975
38	2	NA	Rua et al.	2005	Laboratory estimation of the effects of increasing temperatures on the duration of gonotrophic cycle of Anopheles albimanus (Diptera: Culicidae)	Colombia	Pacific coast	Laboratory	Anopheles	albimanus	27	3.125	2.975	3.279166667	3.125	2.975	3.279166667				Abstract		pdf	0.5	0.025	0.975	0.5	0.025	0.975
38	3	NA	Rua et al.	2005	Laboratory estimation of the effects of increasing temperatures on the duration of gonotrophic cycle of Anopheles albimanus (Diptera: Culicidae)	Colombia	Pacific coast	Laboratory	Anopheles	albimanus	30	2.879166667	2.691666667	3.066666667	2.879166667	2.691666667	3.066666667				Abstract		pdf	0.5	0.025	0.975	0.5	0.025	0.975
39	1	NA	Delatte et al.	2009	Influence of Temperature on Immature Development, Survival, Longevity, Fecundity, and Gonotrophic Cycles of Aedes albopictus,Vector of Chikungunya and Dengue in the Indian Ocean	Reunion	Saint Pierre	Laboratory	Aedes	albopictus	20	6.7	5.9	7.5	8.4	6.8	10				Table 5	Took subsequent cycle time to be 2nd gonotrophic cycle as sample sizes get quite small later on	pdf	0.5	0.16	0.84	0.5	0.16	0.84
39	2	NA	Delatte et al.	2009	Influence of Temperature on Immature Development, Survival, Longevity, Fecundity, and Gonotrophic Cycles of Aedes albopictus,Vector of Chikungunya and Dengue in the Indian Ocean	Reunion	Saint Pierre	Laboratory	Aedes	albopictus	25	4	3.7	4.3	4.4	3.8	5				Table 5	Took subsequent cycle time to be 2nd gonotrophic cycle as sample sizes get quite small later on	pdf	0.5	0.16	0.84	0.5	0.16	0.84
39	3	NA	Delatte et al.	2009	Influence of Temperature on Immature Development, Survival, Longevity, Fecundity, and Gonotrophic Cycles of Aedes albopictus,Vector of Chikungunya and Dengue in the Indian Ocean	Reunion	Saint Pierre	Laboratory	Aedes	albopictus	30	2.9	2.8	3	2.9	2.8	3				Table 5	Took subsequent cycle time to be 2nd gonotrophic cycle as sample sizes get quite small later on	pdf	0.5	0.16	0.84	0.5	0.16	0.84
39	4	NA	Delatte et al.	2009	Influence of Temperature on Immature Development, Survival, Longevity, Fecundity, and Gonotrophic Cycles of Aedes albopictus,Vector of Chikungunya and Dengue in the Indian Ocean	Reunion	Saint Pierre	Laboratory	Aedes	albopictus	35	4.7	3.9	5.5	3.3	3	3.6				Table 5	Took subsequent cycle time to be 2nd gonotrophic cycle as sample sizes get quite small later on	pdf	0.5	0.16	0.84	0.5	0.16	0.84
40	1	NA	Arrendondo-Jimenez et al.	1998	Gonotrophic Cycle and Survivorship of Anopheles vestitipennis (Diptera: Culicidae) in Two Different Ecological Areas of Southern Mexico	Mexico	Chiapas	Laboratory	Anopheles	vestitipennis		3.75			3.75						Abstract		pdf	0.5	NA	NA	0.5	NA	NA
40	2	NA	Arrendondo-Jimenez et al.	1998	Gonotrophic Cycle and Survivorship of Anopheles vestitipennis (Diptera: Culicidae) in Two Different Ecological Areas of Southern Mexico	Mexico	Chiapas	MRR	Anopheles	vestitipennis		3			3						Abstract		pdf	0.5	NA	NA	0.5	NA	NA
40	3	NA	Arrendondo-Jimenez et al.	1998	Gonotrophic Cycle and Survivorship of Anopheles vestitipennis (Diptera: Culicidae) in Two Different Ecological Areas of Southern Mexico	Mexico	Chiapas	MRR	Anopheles	vestitipennis		2.5	2	3	2.5	2	3				Abstract		pdf	Halfway between lower and upper	0.025	0.975	Halfway between lower and upper	0.025	0.975
41	1	NA	Wong et al.	2011	Sampling Considerations for Designing Aedes aegypti (Diptera: Culicidae) Oviposition Studies in Iquitos, Peru: Substrate Preference, Diurnal Periodicity, and Gonotrophic Cycle Length	Peru	Iquitos	Laboratory	Aedes	aegypti		3.5	3	4	3.5	3	4				Abstract		pdf	Halfway between lower and upper	0.025	0.975	Halfway between lower and upper	0.025	0.975
42	1	NA	Jumba et al.	2002	Malaria transmission risk variations derived from different agricultural practices in an irrigated area of northern Tanzania	Tanzania	Lower Moshi	Monitoring of wild caught specimens	Anopheles	gambiae		2.9			2.9						Table 6		pdf	0.5	NA	NA	0.5	NA	NA
42	2	NA	Jumba et al.	2002	Malaria transmission risk variations derived from different agricultural practices in an irrigated area of northern Tanzania	Tanzania	Lower Moshi	Monitoring of wild caught specimens	Anopheles	gambiae		2.8			2.8						Table 6		pdf	0.5	NA	NA	0.5	NA	NA
42	3	NA	Jumba et al.	2002	Malaria transmission risk variations derived from different agricultural practices in an irrigated area of northern Tanzania	Tanzania	Lower Moshi	Monitoring of wild caught specimens	Anopheles	gambiae		2.8			2.8						Table 6		pdf	0.5	NA	NA	0.5	NA	NA
