## Supplementary material for "A Meta-analysis of Longevity Estimates of Mosquito Vectors of Disease": Aggregated Polovodova dissection series

	Identifier	Physiological.experiment.id	Date.id	Genus	Species	Collection.method	Control	Start.date	End.date	Nulliparous	X1P	X2P	X3P	X4P	X5P	X6P	X7P	X8P	X9P	X10P	X11P	X12P	X.threshold	Total	Total.in.paper.if.different	Threshold	Table.number	Figure.number	Digitise	Note	ID....concat	SpeciesName	SpeciesID
1	9	5	1	Anopheles	gambiae	Light trap	1	NA	NA	14	8	2	3	0	0	0	0	0	0	0	0	0	2	29	29	4		4	1	MI location	9 5	Anopheles gambiae	1
2	9	3	1	Anopheles	gambiae	Light trap	1	NA	NA	7	11	6	3	0	0	0	0	0	0	0	0	0	6	33	33	4		4	1	Km location	9 3	Anopheles gambiae	1
3	4	1	1	Anopheles	gambiae	Indoor resting	1	09/01/1992	31/10/1992	24	12	6	3	1	0	0	0	0	0	0	0	0	0	46	46	-1	0	2	1	Funestus from MRR!	4 1	Anopheles gambiae	1
4	9	6	1	Anopheles	gambiae	Human landing	1	NA	NA	30	12	9	7	0	0	0	0	0	0	0	0	0	3	61	62	4		4	1	MI location	9 6	Anopheles gambiae	1
5	4	2	1	Anopheles	gambiae	Indoor resting	1	09/01/1992	31/10/1992	33	25	15	5	1	0	0	0	0	0	0	0	0	0	79	80	-1		2	1		4 2	Anopheles gambiae	1
6	8	2	1	Anopheles	gambiae	Various	0	NA	NA	71	16	4	2	2	1	0	0	0	0	0	0	0	0	96	NA	-1		4	1	Mindu after DDT	8 2	Anopheles gambiae	1
7	9	1	1	Anopheles	gambiae	Light trap	1	NA	NA	41	38	13	5	0	0	0	0	0	0	0	0	0	3	100	101	4		4	1	Mn location	9 1	Anopheles gambiae	1
8	9	4	1	Anopheles	gambiae	Human landing	1	NA	NA	26	34	21	11	0	0	0	0	0	0	0	0	0	10	102	102	4		4	1	Km location	9 4	Anopheles gambiae	1
9	9	2	1	Anopheles	gambiae	Human landing	1	NA	NA	53	48	20	7	0	0	0	0	0	0	0	0	0	4	132	133	4		4	1	Mn location	9 2	Anopheles gambiae	1
10	7	4	1	Anopheles	gambiae	Pit trap	1	NA	NA	92	31	14	3	0	0	0	2	0	0	0	0	0	0	142	NA	8	1		0		7 4	Anopheles gambiae	1
11	8	4	1	Anopheles	gambiae	Various	0	NA	NA	91	49	12	3	1	0	0	0	0	0	0	0	0	0	156	NA	-1		4	1	Mlingano after nets	8 4	Anopheles gambiae	1
12	56	1	1	Anopheles	gambiae	CDC light trap	1	15/11/2008	22/11/2008	51	47	29	16	14	9	8	7	0	0	0	0	0	19	200	200	8	1		0	Control pre-treatment with insecticide	56 1	Anopheles gambiae	1
13	56	2	1	Anopheles	gambiae	CDC light trap	0	22/11/2008	22/12/2008	25	28	32	20	21	13	18	14	0	0	0	0	0	29	200	200	8	1		0	Control post-treatment with insecticide	56 2	Anopheles gambiae	1
14	56	3	1	Anopheles	gambiae	CDC light trap	1	15/11/2008	22/11/2008	46	33	25	22	17	11	12	11	0	0	0	0	0	23	200	200	8	1		0	Experiment pre-treatment with insecticide	56 3	Anopheles gambiae	1
15	56	4	1	Anopheles	gambiae	CDC light trap	0	22/11/2008	22/12/2008	104	49	19	16	6	3	1	0	0	0	0	0	0	2	200	200	8	1		0	Experiment post-treatment with insecticide	56 4	Anopheles gambiae	1
16	64	1	1	Anopheles	gambiae	PSC	1	01/01/2010	31/12/2010	71	33	24	20	0	0	0	0	0	0	0	0	0	52	200	200	4	2		0	Control pre-treatment with insecticide	64 1	Anopheles gambiae	1
17	64	3	1	Anopheles	gambiae	PSC	1	01/01/2010	31/12/2010	44	35	32	23	0	0	0	0	0	0	0	0	0	66	200	200	4	2		0	Experiment pre-treatment with insecticide	64 3	Anopheles gambiae	1
18	8	3	1	Anopheles	gambiae	Various	1	NA	NA	115	56	29	18	5	5	2	0	0	0	0	0	0	0	230	NA	-1		4	1	Mlingano before nets	8 3	Anopheles gambiae	1
19	32	1	1	Anopheles	gambiae	Indoor resting	1	01/03/1963	30/09/1963	58	91	48	26	8	1	0	0	0	0	0	0	0	0	232	NA	-1	6		0	Combined all times	32 1	Anopheles gambiae	1
20	64	2	1	Anopheles	gambiae	PSC	0	01/01/2010	31/12/2010	68	45	40	37	0	0	0	0	0	0	0	0	0	87	277	277	4	2		0	Control post-treatment with insecticide	64 2	Anopheles gambiae	1
21	64	4	1	Anopheles	gambiae	PSC	0	01/01/2010	31/12/2010	120	70	46	17	0	0	0	0	0	0	0	0	0	24	277	277	4	2		0	Experiment post-treatment with insecticide	64 4	Anopheles gambiae	1
22	17	1	1	Anopheles	gambiae	Human landing, indoor resting	1	01/04/1993	31/05/1993	152	120	42	20	4	0	0	0	0	0	0	0	0	0	338	NA	-1	1		0		17 1	Anopheles gambiae	1
23	8	1	1	Anopheles	gambiae	Various	1	NA	NA	127	115	65	44	18	15	7	2	1	0	0	0	0	0	394	NA	-1		4	1	Mindu before DDT	8 1	Anopheles gambiae	1
24	7	1	1	Anopheles	gambiae	Human landing	1	NA	NA	150	130	73	35	16	4	3	0	0	0	0	0	0	0	411	NA	8	1		0		7 1	Anopheles gambiae	1
25	8	6	1	Anopheles	gambiae	Various	0	NA	NA	464	287	121	38	8	3	1	1	2	0	0	0	0	0	925	NA	-1		4	1	Mngaza after nets	8 6	Anopheles gambiae	1
26	8	5	1	Anopheles	gambiae	Various	1	NA	NA	464	365	187	100	59	32	15	7	3	0	0	0	0	0	1232	NA	-1		4	1	Mngaza before nets	8 5	Anopheles gambiae	1
27	7	2	1	Anopheles	gambiae	Indoor resting	1	NA	NA	715	612	340	221	128	65	28	18	0	0	0	0	0	19	2146	NA	8	1		0		7 2	Anopheles gambiae	1
28	7	3	1	Anopheles	gambiae	Light trap	1	NA	NA	823	657	345	197	94	57	37	13	0	0	0	0	0	7	2230	NA	8	1		0		7 3	Anopheles gambiae	1
29	67	3	1	Anopheles	gambiae	PSC	1	01/12/1962	31/01/1964	1476	766	494	234	127	46	16	3	1	0	0	0	0	0	3163	171	-1	4		0		67 3	Anopheles gambiae	1
30	67	1	1	Anopheles	gambiae	PSC	1	01/11/1962	31/12/1963	1581	804	538	322	213	131	86	25	8	6	2	2	1	0	3719	98	-1	2		0		67 1	Anopheles gambiae	1
31	34	1	1	Anopheles	gambiae	PSC, CDC light trap	1	01/07/2008	30/04/2010	0	10638	3137	197	29	11	0	0	0	0	0	0	0	0	14012	NA	-1	2		0	No nulliparous obs	34 1	Anopheles gambiae	1
32	51	4	1	Anopheles	farauti	Outdoor resting	1	01/01/1981	31/12/1983	3	7	1	2	3	0	0	0	0	0	0	0	0	0	16	14	-1	5		0	Cat	51 4	Anopheles farauti	2
33	51	6	1	Anopheles	farauti	Outdoor resting	1	01/01/1981	31/12/1983	8	8	4	3	0	0	0	0	0	0	0	0	0	0	23	23	-1	5		0	Bird	51 6	Anopheles farauti	2
34	51	5	1	Anopheles	farauti	Outdoor resting	1	01/01/1981	31/12/1983	18	14	6	4	1	2	1	0	0	0	0	0	0	0	46	46	-1	5		0	Mammal	51 5	Anopheles farauti	2
35	15	4	1	Anopheles	farauti	Outdoor resting	1	01/01/1982	31/01/1982	63	35	15	11	3	5	0	0	0	0	0	0	0	2	134	134	6	3		0	Wet	15 4	Anopheles farauti	2
36	51	7	1	Anopheles	farauti	Outdoor resting	1	01/01/1981	31/12/1983	63	46	21	17	5	3	2	2	0	0	0	0	0	0	159	158	-1	5		0	Negative	51 7	Anopheles farauti	2
37	51	8	1	Anopheles	farauti	Outdoor resting	1	01/01/1981	31/12/1983	101	63	29	0	0	0	0	0	0	0	0	0	0	17	210	210	3	7		0	Maraga	51 8	Anopheles farauti	2
38	51	3	1	Anopheles	farauti	Outdoor resting	1	01/01/1981	31/12/1983	92	71	45	14	7	5	2	2	0	0	0	0	0	0	238	236	-1	5		0	Dog	51 3	Anopheles farauti	2
39	15	2	1	Anopheles	farauti	Animal-bait	1	01/01/1982	31/01/1982	121	84	28	18	14	4	0	0	0	0	0	0	0	3	272	269	6	3		0	Wet	15 2	Anopheles farauti	2
40	15	3	1	Anopheles	farauti	CDC light trap	1	01/01/1982	31/01/1982	131	96	35	23	9	4	0	0	0	0	0	0	0	3	301	302	6	3		0	Wet	15 3	Anopheles farauti	2
41	51	2	1	Anopheles	farauti	Outdoor resting	1	01/01/1981	31/12/1983	138	123	54	29	7	4	4	0	0	0	0	0	0	0	359	363	-1	5		0	Pig	51 2	Anopheles farauti	2
42	51	1	1	Anopheles	farauti	Outdoor resting	1	01/01/1981	31/12/1983	245	218	102	61	27	14	7	7	0	0	0	0	0	0	681	681	-1	5		0	Man	51 1	Anopheles farauti	2
43	73	1	1	Anopheles	farauti	Human-landing	1	19/08/1978	23/11/1978	312	216	167	114	55	24	6	2	3	1	0	0	0	0	900	NA	-1	1		0	Combined weekly observations to make approximate months	73 1	Anopheles farauti	2
44	15	1	1	Anopheles	farauti	Human-landing	1	01/01/1982	31/10/1982	891	796	385	217	93	50	0	0	0	0	0	0	0	40	2472	1050	6	3		0	Wet, aggregated over traps 1-2 since are both human-landing, changed 0.16 to 0.016 in trap 2 since proportions didn�t add up	15 1	Anopheles farauti	2
45	41	2	1	Culex	quinquefasciatus	Indoor resting	1	01/01/2009	31/12/2011	16	3	5	4	2	1	0	0	0	0	0	0	0	0	31	31	-1	6		0	Tenya. Combined over infection status.	41 2	Culex quinquefasciatus	3
46	41	1	1	Culex	quinquefasciatus	Indoor resting	1	01/01/2009	31/12/2011	84	37	16	11	11	5	0	0	0	0	0	0	0	0	164	164	-1	6		0	Kolkata. Combined over infection status.	41 1	Culex quinquefasciatus	3
47	63	1	1	Culex	quinquefasciatus	Aspirator	1	03/01/2006	30/09/2006	187	275	172	0	0	0	0	0	0	0	0	0	0	168	802	802	3	3		0	Combined all locations	63 1	Culex quinquefasciatus	3
48	50	2	1	Culex	quinquefasciatus	Indoor resting	1	01/05/1978	30/09/1979	730	272	24	1	0	0	0	0	0	0	0	0	0	0	1027	8	-1	2		0		50 2	Culex quinquefasciatus	3
49	16	1	1	Culex	quinquefasciatus	Indoor resting	1	01/09/1987	31/08/1988	561	215	165	147	66	27	14	4	1	0	0	0	0	0	1200	NA	-1	1		0		16 1	Culex quinquefasciatus	3
50	41	3	1	Culex	quinquefasciatus	Indoor resting	1	01/01/2009	31/12/2009	571	219	177	134	62	28	6	3	0	0	0	0	0	0	1200	100	-1	7		0	Rural. Assumed in 2009.	41 3	Culex quinquefasciatus	3
51	41	4	1	Culex	quinquefasciatus	Indoor resting	1	01/01/2009	31/12/2009	622	198	161	142	57	16	5	0	0	0	0	0	0	0	1201	100	-1	8		0	Urban. Assumed in 2009.	41 4	Culex quinquefasciatus	3
52	44	1	1	Culex	quinquefasciatus	Human landing	1	01/01/1996	31/12/1996	708	544	200	28	4	0	0	0	0	0	0	0	0	0	1484	45	-1	3		0	Assumed 1996.	44 1	Culex quinquefasciatus	3
53	50	1	1	Culex	quinquefasciatus	Human landing	1	01/09/1978	30/09/1979	1455	533	35	1	0	0	0	0	0	0	0	0	0	0	2024	175	-1	1		0		50 1	Culex quinquefasciatus	3
54	40	1	1	Culex	quinquefasciatus	Indoor resting	1	01/09/1985	31/08/1986	889	1202	115	6	0	0	0	0	0	0	0	0	0	0	2212	319	-1	3		0		40 1	Culex quinquefasciatus	3
55	12	2	1	Culex	quinquefasciatus	Indoor resting	1	01/04/1962	31/12/1963	2781	1329	368	44	4	0	0	0	0	0	0	0	0	0	4526	108	-1	2		0	Hendala	12 2	Culex quinquefasciatus	3
56	28	1	1	Culex	quinquefasciatus	Human landing	1	01/01/1986	31/12/1986	2549	2226	732	97	12	0	0	0	0	0	0	0	0	0	5616	663	-1	1		0	Assumed 1986. From other Ramiahah 1992 paper `Seasonality of adult Culex quinquefasciatus and transmission of bancroftian filariasis in Pondicherry, South India�	28 1	Culex quinquefasciatus	3
57	12	1	1	Culex	quinquefasciatus	Indoor resting	1	01/01/1962	31/12/1963	4149	2423	747	98	17	0	0	0	0	0	0	0	0	0	7434	165	-1	1		0	Peliyagoda	12 1	Culex quinquefasciatus	3
58	53	4	1	Anopheles	sergentii	CDC light trap	1	01/11/2009	12/11/2009	49	34	25	16	0	0	0	0	0	0	0	0	0	54	178	180	4	1		0	Sugar-rich pre-treatment	53 4	Anopheles sergentii	4
59	53	1	1	Anopheles	sergentii	CDC light trap	1	01/11/2009	12/11/2009	54	41	25	20	0	0	0	0	0	0	0	0	0	40	180	180	4	1		0	Control pre-treatment	53 1	Anopheles sergentii	4
60	47	1	1	Anopheles	sergentii	Sweep nets	1	01/07/2009	15/09/2009	68	42	25	23	17	8	6	0	0	0	0	0	0	11	200	200	7	1		0	Control pre-treatment with pathogen	47 1	Anopheles sergentii	4
61	47	2	1	Anopheles	sergentii	Sweep nets	0	01/07/2009	15/09/2009	63	55	31	11	12	10	4	0	0	0	0	0	0	14	200	200	7	1		0	Control post-treatment with pathogen	47 2	Anopheles sergentii	4
62	47	3	1	Anopheles	sergentii	Sweep nets	1	01/07/2009	15/09/2009	65	47	37	16	15	5	7	0	0	0	0	0	0	8	200	200	7	1		0	Experiment pre-treatment with pathogen	47 3	Anopheles sergentii	4
63	47	4	1	Anopheles	sergentii	Sweep nets	0	01/07/2009	15/09/2009	26	32	28	41	24	17	13	0	0	0	0	0	0	19	200	200	7	1		0	Experiment post-treatment with pathogen	47 4	Anopheles sergentii	4
64	53	2	1	Anopheles	sergentii	CDC light trap	0	13/11/2009	17/12/2009	160	97	71	56	0	0	0	0	0	0	0	0	0	155	539	180	4	1		0	Control post-treatment with insecticide	53 2	Anopheles sergentii	4
65	53	5	1	Anopheles	sergentii	CDC light trap	0	13/11/2009	17/12/2009	324	108	55	21	0	0	0	0	0	0	0	0	0	33	541	180	4	1		0	Sugar-rich post-treatment	53 5	Anopheles sergentii	4
66	54	1	1	Anopheles	sergentii	CDC light trap	1	01/03/2000	31/10/2000	404	77	60	19	14	14	9	9	5	5	0	0	0	5	621	232	10	2		0	Desert. Split percentages equally between cycles.	54 1	Anopheles sergentii	4
67	54	3	1	Anopheles	sergentii	CDC light trap	1	01/03/2000	31/10/2000	468	59	55	42	15	15	9	9	5	5	0	0	0	12	694	339	10	2		0	EQ before-fire. Split percentages equally between cycles.	54 3	Anopheles sergentii	4
68	53	3	1	Anopheles	sergentii	CDC light trap	1	01/11/2009	17/12/2009	509	139	40	17	0	0	0	0	0	0	0	0	0	15	720	180	4	1		0	Sugar-poor pre-treatment	53 3	Anopheles sergentii	4
69	54	2	1	Anopheles	sergentii	CDC light trap	1	01/03/2000	31/10/2000	441	127	89	50	37	37	11	11	5	5	0	0	0	11	824	424	10	2		0	EF Oasis. Split percentages equally between cycles.	54 2	Anopheles sergentii	4
70	36	7	1	Anopheles	culicifacies	NA	1	NA	NA	5	27	10	1	1	0	0	0	0	0	0	0	0	0	44	NA	-1	p9		0	Unsprayed village	36 7	Anopheles culicifacies	5
71	55	2	1	Anopheles	culicifacies	Animal-bait, traps	1	01/01/2001	31/08/2002	0	21	24	2	0	0	0	0	0	0	0	0	0	0	47	47	-1	1		0		55 2	Anopheles culicifacies	5
72	36	3	1	Anopheles	culicifacies	NA	1	06/01/1959	30/06/1959	29	53	2	0	0	0	0	0	0	0	0	0	0	0	84	84	-1	p7		0	Before DDT spraying	36 3	Anopheles culicifacies	5
73	36	5	1	Anopheles	culicifacies	NA	0	01/08/1959	31/08/1959	35	49	10	3	1	0	0	0	0	0	0	0	0	0	98	97	-1	p7		0	After spraying	36 5	Anopheles culicifacies	5
74	36	4	1	Anopheles	culicifacies	NA	0	01/07/1959	31/07/1959	42	71	10	7	0	0	0	0	0	0	0	0	0	0	130	137	-1	p7		0	After spraying	36 4	Anopheles culicifacies	5
75	37	1	1	Anopheles	culicifacies	Mixture	1	09/09/1980	22/09/1980	108	76	8	3	2	0	0	0	0	0	0	0	0	0	197	NA	-1	2		0	Combined all dates	37 1	Anopheles culicifacies	5
76	55	1	1	Anopheles	culicifacies	Animal-bait, traps	1	01/01/2001	31/08/2002	0	112	67	25	7	3	0	0	0	0	0	0	0	0	214	214	-1	1		0		55 1	Anopheles culicifacies	5
77	65	1	1	Anopheles	culicifacies	Indoor resting	1	01/11/1979	31/05/1980	143	159	43	12	3	4	2	1	0	0	0	0	0	0	367	197	-1	3		0		65 1	Anopheles culicifacies	5
78	72	1	1	Anopheles	culicifacies	Aspirator	1	01/08/1978	31/12/1978	252	133	22	13	4	1	0	1	0	0	0	0	0	0	426	NA	-1	1		0	Ignored pre-gravid etc. as unclear on meaning here	72 1	Anopheles culicifacies	5
79	31	1	1	Anopheles	culicifacies	Indoor resting	1	01/07/1996	30/06/1996	244	77	71	58	38	0	0	0	0	0	0	0	0	0	488	NA	-1	2		0		31 1	Anopheles culicifacies	5
80	35	1	1	Anopheles	culicifacies	NA	0	01/06/1959	30/09/1961	0	460	1309	125	15	1	0	0	0	0	0	0	0	0	1910	NA	-1	4		0	Before resistance to DDT emerged	35 1	Anopheles culicifacies	5
81	38	11	1	Anopheles	maculipennis	Indoor resting	1	01/06/1952	31/08/1952	97	398	445	368	186	134	75	48	30	9	2	0	0	0	1792	1793	13	p119		0	Vitebsk Oblast. Numbers from p118 � ignoring Moscow Oblast 1952 as it seems to be same as data from table on p109.	38 11	Anopheles maculipennis	6
82	38	10	1	Anopheles	maculipennis	Indoor resting	1	01/05/1952	30/09/1952	279	847	359	212	111	59	19	13	8	2	0	0	1	0	1910	1911	13	p119		0	Stalingrad Oblast. Numbers from p118 � ignoring Moscow Oblast 1952 as it seems to be same as data from table on p109.	38 10	Anopheles maculipennis	6
83	38	3	1	Anopheles	maculipennis	Indoor resting	1	01/06/1952	30/09/1952	597	482	424	312	195	96	47	45	20	13	7	2	1	0	2241	2243	13	p119		0	Moscow Oblast. Numbers from p118 � ignoring Moscow Oblast 1952 as it seems to be same as data from table on p109.	38 3	Anopheles maculipennis	6
84	38	2	1	Anopheles	maculipennis	Indoor resting	1	01/06/1952	31/08/1952	1277	737	272	105	36	2	1	0	0	0	0	0	0	0	2430	2432	13	p119		0	Stalingrad Oblast. Numbers from p118 � ignoring Moscow Oblast 1952 as it seems to be same as data from table on p109.	38 2	Anopheles maculipennis	6
85	49	1	1	Anopheles	maculipennis	NA	1	01/04/1952	31/07/1952	620	1094	501	156	47	14	2	0	0	0	0	0	0	0	2434	259	-1	2		0	Ignoring months where a significant proportion were in diapause	49 1	Anopheles maculipennis	6
86	38	5	1	Anopheles	maculipennis	Indoor resting	1	01/05/1953	30/09/1953	915	1224	450	150	57	23	8	3	0	1	0	0	0	0	2831	2833	13	p119		0	Latvia. Numbers from p118 � ignoring Moscow Oblast 1952 as it seems to be same as data from table on p109.	38 5	Anopheles maculipennis	6
87	38	7	1	Anopheles	maculipennis	Indoor resting	1	01/06/1951	01/06/1951	318	769	708	523	280	156	75	32	20	6	2	0	0	0	2889	2890	13	p119		0	Vitebsk Oblast. Numbers from p118 � ignoring Moscow Oblast 1952 as it seems to be same as data from table on p109.	38 7	Anopheles maculipennis	6
88	38	8	1	Anopheles	maculipennis	Indoor resting	1	01/06/1954	31/10/1954	657	1697	545	236	114	64	27	13	7	3	0	1	1	0	3365	3367	13	p119		0	Molodechensk Oblast. Numbers from p118 � ignoring Moscow Oblast 1952 as it seems to be same as data from table on p109.	38 8	Anopheles maculipennis	6
89	38	6	1	Anopheles	maculipennis	Indoor resting	1	01/06/1952	30/09/1952	841	1552	728	554	283	150	42	8	1	1	0	0	1	4	4165	4162	13	p119		0	Leningrad Oblast. Numbers from p118 � ignoring Moscow Oblast 1952 as it seems to be same as data from table on p109.	38 6	Anopheles maculipennis	6
90	38	1	1	Anopheles	maculipennis	Indoor resting	1	25/04/1952	30/09/1952	833	932	921	719	704	570	304	178	71	25	8	2	1	5	5273	261	13	p109		0	Combined all weeks into months	38 1	Anopheles maculipennis	6
91	38	4	1	Anopheles	maculipennis	Indoor resting	1	01/05/1949	31/10/1949	1918	2164	1819	905	552	192	92	23	8	3	0	0	0	0	7676	7673	13	p119		0	Moldavia. Numbers from p118 � ignoring Moscow Oblast 1952 as it seems to be same as data from table on p109.	38 4	Anopheles maculipennis	6
92	45	2	1	Culex	pipiens	CDC light trap, sweep nets	0	01/01/2008	31/12/2008	261	24	8	4	2	0	0	0	0	0	0	0	0	1	300	300	6	3		0	Post-treatment with toxin. Aggregated over distances.	45 2	Culex pipiens	7
93	45	1	1	Culex	pipiens	CDC light trap, sweep nets	1	01/01/2008	31/12/2008	315	85	60	15	13	5	0	0	0	0	0	0	0	7	500	500	6	3		0	Pre-treatment with toxin. Aggregated over distances.	45 1	Culex pipiens	7
94	60	4	1	Culex	pipiens	CDC light trap	0	08/01/2007	30/09/2007	771	133	7	16	7	0	0	0	0	0	0	0	0	0	934	935	-1	1		0	Experiment post-treatment with insecticide	60 4	Culex pipiens	7
95	60	1	1	Culex	pipiens	CDC light trap	1	08/01/2007	30/09/2007	857	117	101	61	35	10	21	10	0	5	0	0	0	0	1217	1217	-1	1		0	Control pre-treatment with insecticide	60 1	Culex pipiens	7
96	52	4	1	Culex	pipiens	CDC light trap	0	01/04/2006	30/05/2006	1423	128	54	13	0	7	0	0	0	0	0	0	0	0	1625	1626	-1	4		0	Experiment post-treatment with insecticide	52 4	Culex pipiens	7
97	52	1	1	Culex	pipiens	CDC light trap	1	01/04/2006	30/05/2006	1482	426	282	206	110	65	34	21	0	0	0	0	0	0	2626	2613	-1	4		0	Control pre-treatment with insecticide	52 1	Culex pipiens	7
98	60	3	1	Culex	pipiens	CDC light trap	1	08/01/2007	30/09/2007	1788	376	189	212	119	48	23	37	23	11	0	0	0	0	2826	2825	-1	1		0	Experiment pre-treatment with insecticide	60 3	Culex pipiens	7
99	52	3	1	Culex	pipiens	CDC light trap	1	01/04/2006	30/05/2006	2416	620	519	270	117	68	32	0	0	0	0	0	0	0	4042	4026	-1	4		0	Experiment pre-treatment with insecticide	52 3	Culex pipiens	7
100	60	2	1	Culex	pipiens	CDC light trap	0	08/01/2007	30/09/2007	2742	481	292	341	86	103	33	16	16	0	0	0	0	0	4110	4111	-1	1		0	Control post-treatment with insecticide	60 2	Culex pipiens	7
101	52	2	1	Culex	pipiens	CDC light trap	1	01/04/2006	30/05/2006	3128	1136	726	360	261	205	106	25	25	0	0	0	0	0	5972	6206	-1	4		0	Control post-treatment with insecticide	52 2	Culex pipiens	7
102	26	3	1	Aedes	polynesiensis	Human landing	1	01/12/1977	30/11/1978	79	74	20	2	0	0	0	0	0	0	0	0	0	0	175	96	-1	2		0	Indoor	26 3	Aedes polynesiensis	8
103	26	7	1	Aedes	polynesiensis	Human landing	1	01/12/1977	30/11/1978	120	79	34	6	2	0	0	0	0	0	0	0	0	0	241	118	-1	2		0	Outdoor	26 7	Aedes polynesiensis	8
104	26	4	1	Aedes	polynesiensis	Human landing	1	01/12/1977	30/11/1978	192	105	40	6	2	0	0	0	0	0	0	0	0	0	345	173	-1	2		0	Indoor	26 4	Aedes polynesiensis	8
105	26	2	1	Aedes	polynesiensis	Human landing	1	01/12/1977	30/11/1978	215	129	47	11	0	0	0	0	0	0	0	0	0	0	402	207	-1	2		0	Indoor	26 2	Aedes polynesiensis	8
106	26	1	1	Aedes	polynesiensis	Human landing	1	01/12/1977	30/11/1978	272	199	72	19	3	0	0	0	0	0	0	0	0	0	565	226	-1	2		0	Indoor	26 1	Aedes polynesiensis	8
107	26	8	1	Aedes	polynesiensis	Human landing	1	01/12/1977	30/11/1978	355	174	71	18	1	0	0	0	0	0	0	0	0	0	619	318	-1	2		0	Outdoor	26 8	Aedes polynesiensis	8
108	26	6	1	Aedes	polynesiensis	Human landing	1	01/12/1977	30/11/1978	430	239	92	23	4	0	0	0	0	0	0	0	0	0	788	320	-1	2		0	Outdoor	26 6	Aedes polynesiensis	8
109	26	5	1	Aedes	polynesiensis	Human landing	1	01/12/1977	30/11/1978	1047	576	221	69	8	0	0	0	0	0	0	0	0	0	1921	759	-1	2		0	Outdoor	26 5	Aedes polynesiensis	8
110	36	2	1	Anopheles	stephensi	NA	1	NA	NA	17	20	6	1	1	0	0	0	0	0	0	0	0	0	45	45	-1	p3		0	Unsprayed village	36 2	Anopheles stephensi	9
111	43	1	1	Anopheles	stephensi	Indoor resting, human-landing	1	01/01/2003	31/12/2004	38	10	9	7	6	0	0	0	0	0	0	0	0	0	70	70	-1	6		0		43 1	Anopheles stephensi	9
112	65	2	1	Anopheles	stephensi	Indoor resting	1	01/05/1980	31/05/1980	66	63	6	4	1	1	0	0	0	0	0	0	0	0	141	141	-1	3		0		65 2	Anopheles stephensi	9
113	25	1	1	Anopheles	stephensi	Indoor resting	1	01/11/1979	31/12/1979	123	38	5	0	0	0	0	0	0	0	0	0	0	0	166	NA	-1	3		0		25 1	Anopheles stephensi	9
114	36	1	1	Anopheles	stephensi	NA	0	NA	NA	109	113	15	2	2	0	0	0	0	0	0	0	0	0	241	241	-1	p3		0	Sprayed with DDT	36 1	Anopheles stephensi	9
115	5	1	1	Anopheles	stephensi	Various	1	06/01/2010	30/06/2010	145	100	24	18	4	3	2	0	0	0	0	0	0	0	296	296	-1	5		0		5 1	Anopheles stephensi	9
116	72	2	1	Anopheles	stephensi	Aspirator	1	01/01/1978	31/12/1978	416	260	36	13	2	1	1	0	0	0	0	0	0	0	729	NA	-1	4		0	Ignored pre-gravid etc. as unclear on meaning here	72 2	Anopheles stephensi	9
117	14	4	1	Anopheles	darlingi	Human landing	1	01/11/2003	01/07/2004	41	13	3	0	0	0	0	0	0	0	0	0	0	0	57	NA	-1	5		0		14 4	Anopheles darlingi	10
118	23	2	1	Anopheles	darlingi	Human landing	1	01/04/1978	31/10/1979	124	35	17	7	2	0	0	0	0	0	0	0	0	0	185	NA	5	2		0	Aggregated across dates	23 2	Anopheles darlingi	10
119	14	2	1	Anopheles	darlingi	Human landing	1	01/11/2003	01/07/2004	194	23	14	0	0	0	0	0	0	0	0	0	0	0	231	NA	-1	5		0		14 2	Anopheles darlingi	10
120	6	1	1	Anopheles	darlingi	Human-landing	1	01/01/2004	31/07/2004	238	78	48	25	4	1	0	0	0	0	0	0	0	0	394	144	-1	6		0		6 1	Anopheles darlingi	10
121	2	1	1	Anopheles	darlingi	Human-landing	1	04/01/1978	21/04/1978	408	176	133	47	8	2	1	0	0	0	0	0	0	0	775	775	-1	2		0		2 1	Anopheles darlingi	10
122	23	1	1	Anopheles	darlingi	Human landing	1	25/03/1979	14/06/1979	1039	375	146	27	5	0	0	0	0	0	0	0	0	2	1594	NA	5	1		0	Aggregated across dates	23 1	Anopheles darlingi	10
123	69	3	1	Anopheles	quadrimaculatus	Outdoor resting	1	27/03/1964	20/11/1964	128	15	8	0	3	0	0	0	0	0	0	0	0	0	154	NA	-1	1		0		69 3	Anopheles quadrimaculatus	11
124	69	5	1	Anopheles	quadrimaculatus	Outdoor resting	1	27/03/1964	20/11/1964	528	210	106	39	14	9	2	0	0	0	0	0	0	0	908	NA	-1	1		0		69 5	Anopheles quadrimaculatus	11
125	69	2	1	Anopheles	quadrimaculatus	Outdoor resting	1	27/03/1964	20/11/1964	613	167	97	31	14	12	3	1	0	0	0	0	0	0	938	NA	-1	1		0		69 2	Anopheles quadrimaculatus	11
126	69	4	1	Anopheles	quadrimaculatus	Outdoor resting	1	27/03/1964	20/11/1964	1097	215	119	33	16	3	0	0	0	0	0	0	0	0	1483	NA	-1	1		0		69 4	Anopheles quadrimaculatus	11
127	69	1	1	Anopheles	quadrimaculatus	Outdoor resting	1	27/03/1964	20/11/1964	1167	199	93	43	16	11	0	0	0	0	0	0	0	0	1529	NA	-1	1		0		69 1	Anopheles quadrimaculatus	11
128	69	6	1	Anopheles	quadrimaculatus	Outdoor resting	0	27/03/1964	20/11/1964	1179	761	400	218	53	26	4	5	1	0	0	0	0	0	2647	NA	-1	1		0	Treated with insecticide in August	69 6	Anopheles quadrimaculatus	11
129	71	2	1	Anopheles	melas	Flight trap	1	01/01/1969	31/12/1969	76	8	6	0	0	0	0	0	0	0	0	0	0	0	90	NA	-1	2		0	Combined across heights	71 2	Anopheles melas	12
130	71	1	1	Anopheles	melas	Flight trap	1	01/01/1968	31/12/1968	72	31	14	2	0	0	0	0	0	0	0	0	0	0	119	NA	-1	1		0	Combined across heights	71 1	Anopheles melas	12
131	71	3	1	Anopheles	melas	Suction trap	1	01/01/1970	31/12/1970	173	86	52	19	5	1	0	0	1	0	0	0	0	0	337	NA	-1	3		0	Combined across heights	71 3	Anopheles melas	12
132	71	4	1	Anopheles	melas	Suction trap	1	01/01/1971	31/12/1971	293	90	70	22	5	1	0	0	0	0	0	0	0	0	481	NA	-1	5		0	Combined across heights	71 4	Anopheles melas	12
133	71	6	1	Anopheles	melas	Human landing	1	01/01/1971	31/12/1971	355	111	81	27	9	1	0	0	0	0	0	0	0	0	584	NA	-1	6		0	Combined across heights	71 6	Anopheles melas	12
134	20	2	1	Culex	annulirostris	Indoor resting	1	01/06/1979	01/08/1981	40	106	76	25	17	2	1	0	0	0	0	0	0	0	267	NA	-1	3		0	Aggregated across dates	20 2	Culex annulirostris	13
135	68	1	1	Culex	annulirostris	Human landing, animal bait	1	21/04/1974	09/04/1976	483	777	244	30	5	0	1	0	0	0	0	0	0	0	1540	131	-1	3		0	Kowanyama	68 1	Culex annulirostris	13
136	68	2	1	Culex	annulirostris	Human landing, animal bait	1	04/02/1974	18/02/1975	668	692	164	20	4	1	1	0	1	0	0	0	0	0	1551	196	-1	4		0	Charleville	68 2	Culex annulirostris	13
137	20	1	1	Culex	annulirostris	Dry ice trap	1	01/10/1979	31/05/1981	916	719	143	16	3	0	0	0	0	0	0	0	0	0	1797	NA	-1	2		0		20 1	Culex annulirostris	13
138	21	1	1	Aedes	aegypti	Sticky traps	1	NA	NA	3	139	34	19	6	0	0	4	0	0	0	0	0	0	205	205	-1	2		0	Aggregated across single and double sticky traps (also corrected 6->60)	21 1	Aedes aegypti	14
139	61	1	1	Aedes	aegypti	Human landing	1	09/03/1969	21/10/1969	247	47	1	0	0	0	0	0	0	0	0	0	0	0	295	295	-1	2		0	Combined morning and afternoon series	61 1	Aedes aegypti	14
140	21	2	1	Aedes	aegypti	Sticky traps	1	NA	NA	6	694	98	38	16	0	0	9	0	0	0	0	0	0	861	861	-1	2		NA		21 2	Aedes aegypti	14
141	26	9	1	Aedes	samoanus	Human landing	1	01/12/1977	30/11/1978	288	194	52	9	0	0	0	0	0	0	0	0	0	0	543	138	-1	3		0	Indoor	26 9	Aedes samoanus	15
142	26	11	1	Aedes	samoanus	Human landing	1	01/12/1977	30/11/1978	322	198	65	12	2	0	0	0	0	0	0	0	0	0	599	223	-1	3		0	Indoor	26 11	Aedes samoanus	15
143	26	10	1	Aedes	samoanus	Human landing	1	01/12/1977	30/11/1978	1276	593	165	29	3	0	0	0	0	0	0	0	0	0	2066	758	-1	3		0	Indoor	26 10	Aedes samoanus	15
144	36	6	1	Anopheles	minimus	NA	1	NA	NA	23	50	21	2	3	0	0	1	0	0	0	0	0	0	100	NA	-1	p9		0	Unsprayed village	36 6	Anopheles minimus	16
145	36	8	1	Anopheles	minimus	NA	1	01/01/1956	30/03/1957	34	115	149	135	71	30	18	7	0	0	0	0	0	5	564	569	8	Appendix 1		0	Combined all dates. Assumed 8-10 are 8+	36 8	Anopheles minimus	16
146	1	1	1	Anopheles	minimus	NA	1	NA	NA	722	472	210	123	72	32	18	7	3	3	0	0	0	0	1662	1663	-1			0		1 1	Anopheles minimus	16
147	58	2	1	Anopheles	rivulorum	Various	1	01/01/1987	31/12/1990	63	41	10	2	0	1	0	0	0	0	0	0	0	0	117	117	-1	1		0	Mlingano	58 2	Anopheles rivulorum	17
148	58	3	1	Anopheles	rivulorum	Various	1	01/01/1987	31/12/1990	99	77	19	5	2	1	0	0	0	0	0	0	0	0	203	203	-1	1		0	Umba	58 3	Anopheles rivulorum	17
149	58	1	1	Anopheles	rivulorum	Various	1	01/01/1987	31/12/1990	94	95	14	4	1	1	1	0	0	0	0	0	0	0	210	210	-1	1		0	Kisiwani	58 1	Anopheles rivulorum	17
150	65	3	1	Anopheles	subpictus	Indoor resting	1	01/11/1979	30/11/1979	23	43	9	0	0	0	0	0	0	0	0	0	0	0	75	75	-1	3		0		65 3	Anopheles subpictus	18
151	59	1	1	Anopheles	subpictus	Indoor resting	1	03/01/1996	28/02/1997	146	69	41	28	16	0	0	0	0	0	0	0	0	0	300	100	-1	3		0	Summer. Assumed 96-97.	59 1	Anopheles subpictus	18
152	72	3	1	Anopheles	subpictus	Aspirator	1	01/08/1978	31/12/1978	342	115	22	6	4	1	0	0	0	0	0	0	0	0	490	NA	-1	6		0	Ignored pre-gravid etc. as unclear on meaning here	72 3	Anopheles subpictus	18
153	71	7	1	Culex	thalassius	Human landing	1	01/01/1971	31/12/1971	34	29	31	40	16	5	1	2	0	0	0	0	0	0	158	NA	-1	6		0	Combined across heights	71 7	Culex thalassius	19
154	48	1	1	Culex	thalassius	Various	1	01/07/1972	31/10/1976	128	24	0	0	0	0	0	0	0	0	0	0	0	24	176	NA	2	6		0	Across all host meals	48 1	Culex thalassius	19
155	71	5	1	Culex	thalassius	Suction trap	1	01/01/1971	31/12/1971	207	123	128	72	38	15	1	0	1	0	0	0	0	0	585	NA	-1	5		0	Combined across heights	71 5	Culex thalassius	19
156	66	2	1	Mansonia	uniformis	Flight trap	1	07/01/1970	31/10/1970	247	77	34	11	5	2	1	1	1	0	0	0	0	0	379	379	-1	3		0		66 2	Mansonia uniformis	20
157	13	1	1	Mansonia	uniformis	Animal-bait	1	01/02/1961	31/05/1961	1708	1028	651	309	110	39	7	0	0	0	0	0	0	0	3852	797	-1	1		0		13 1	Mansonia uniformis	20
158	13	2	1	Mansonia	uniformis	Human landing	1	01/06/1961	31/07/1962	1685	1139	731	339	124	38	5	0	0	0	0	0	0	0	4061	311	-1	1		0		13 2	Mansonia uniformis	20
159	62	2	1	Aedes	albopictus	Indoor resting	1	09/01/1966	30/03/1968	44	34	7	1	0	0	0	0	0	0	0	0	0	0	86	85	-1	5 (p138)		0		62 2	Aedes albopictus	21
160	62	1	1	Aedes	albopictus	Human landing	1	09/01/1966	30/03/1968	239	283	23	1	0	0	0	0	0	0	0	0	0	0	546	546	-1	5 (p138)		0		62 1	Aedes albopictus	21
161	70	8	1	Aedes	canadensis	CDC light, net, human-landing	1	01/08/1975	31/10/1975	25	22	10	5	0	0	0	0	0	0	0	0	0	0	62	NA	-1	2		0		70 8	Aedes canadensis	22
162	70	2	1	Aedes	canadensis	CDC light, net, human-landing	1	01/05/1973	15/08/1974	256	194	38	7	0	0	0	0	0	0	0	0	0	0	495	NA	-1	1		0		70 2	Aedes canadensis	22
163	70	9	1	Aedes	cinerus	CDC light, net, human-landing	1	01/08/1975	31/10/1975	8	5	4	0	0	0	0	0	0	0	0	0	0	0	17	NA	-1	2		0		70 9	Aedes cinerus	23
164	49	3	1	Aedes	cinerus	NA	1	05/06/1956	30/09/1956	678	1100	206	29	0	0	0	0	0	0	0	0	0	0	2013	889	-1	6		0		49 3	Aedes cinerus	23
165	70	10	1	Aedes	sollicitans	CDC light, net, human-landing	1	01/08/1975	31/10/1975	90	62	15	0	0	0	0	0	0	0	0	0	0	0	167	NA	-1	2		0		70 10	Aedes sollicitans	24
166	22	1	1	Aedes	sollicitans	Human landing	1	18/06/1975	23/08/1975	450	664	109	17	0	0	0	0	0	0	0	0	0	0	1240	NA	-1	1		0	Aggregated across times	22 1	Aedes sollicitans	24
167	70	11	1	Aedes	stimulans	CDC light, net, human-landing	1	01/08/1975	31/10/1975	19	32	20	6	0	0	0	0	0	0	0	0	0	0	77	NA	-1	2		0		70 11	Aedes stimulans	25
168	70	3	1	Aedes	stimulans	CDC light, net, human-landing	1	01/05/1973	15/08/1974	43	39	8	0	0	0	0	0	0	0	0	0	0	0	90	NA	-1	1		0		70 3	Aedes stimulans	25
169	70	4	1	Aedes	vexans	CDC light, net, human-landing	1	01/05/1973	15/08/1974	126	31	4	0	0	0	0	0	0	0	0	0	0	0	161	NA	-1	1		0		70 4	Aedes vexans	26
170	70	13	1	Aedes	vexans	CDC light, net, human-landing	1	01/08/1975	31/10/1975	163	58	5	0	0	0	0	0	0	0	0	0	0	0	226	NA	-1	2		0		70 13	Aedes vexans	26
171	14	1	1	Anopheles	albitarsis	Human landing	1	01/11/2003	01/07/2004	13	3	0	0	0	0	0	0	0	0	0	0	0	0	16	NA	-1	5		0		14 1	Anopheles albitarsis	27
172	14	3	1	Anopheles	albitarsis	Human landing	1	01/11/2003	01/07/2004	51	31	7	0	0	0	0	0	0	0	0	0	0	0	89	NA	-1	5		0		14 3	Anopheles albitarsis	27
173	10	3	1	Anopheles	bellator	Human landing	1	01/05/1994	30/04/1995	336	100	0	0	0	0	0	0	0	0	0	0	0	0	436	NA	-1	3		0	Indoor	10 3	Anopheles bellator	28
174	10	4	1	Anopheles	bellator	Human landing	1	01/05/1994	30/04/1995	790	324	2	0	0	0	0	0	0	0	0	0	0	0	1116	NA	-1	3		0	Outdoor	10 4	Anopheles bellator	28
175	10	1	1	Anopheles	cruzii	Human landing	1	01/05/1994	30/04/1995	75	29	0	0	0	0	0	0	0	0	0	0	0	0	104	NA	-1	2		0	Indoor	10 1	Anopheles cruzii	29
176	10	2	1	Anopheles	cruzii	Human landing	1	01/05/1994	30/04/1995	235	113	1	0	0	0	0	0	0	0	0	0	0	0	349	NA	-1	2		0	Outdoor	10 2	Anopheles cruzii	29
177	57	1	1	Anopheles	funestus	Indoor resting	1	01/04/1995	30/04/1995	35	19	17	5	3	3	0	0	0	0	0	0	0	0	82	NA	-1	3		0		57 1	Anopheles funestus	30
178	67	2	1	Anopheles	funestus	PSC	1	01/11/1962	31/12/1963	1551	815	698	421	269	132	68	20	10	6	1	0	0	2	3993	173	12	3		0		67 2	Anopheles funestus	30
179	70	14	1	Coquillettidia	perturbans	CDC light, net, human-landing	1	01/08/1975	31/10/1975	9	11	3	0	0	0	0	0	0	0	0	0	0	0	23	NA	-1	2		0		70 14	Coquillettidia perturbans	31
180	70	6	1	Coquillettidia	perturbans	CDC light, net, human-landing	1	01/05/1973	15/08/1974	47	28	0	0	0	0	0	0	0	0	0	0	0	0	75	NA	-1	1		0		70 6	Coquillettidia perturbans	31
181	19	1	1	Culex	tritaeniorhynchus	CDC light trap	1	01/01/1993	31/12/1993	607	527	125	0	0	0	0	0	0	0	0	0	0	16	1275	NA	3	1		0		19 1	Culex tritaeniorhynchus	32
182	29	1	1	Culex	tritaeniorhynchus	Net	1	01/06/1968	31/08/1973	4253	946	21	0	0	0	0	0	0	0	0	0	0	0	5220	70	-1	1		0		29 1	Culex tritaeniorhynchus	32
183	70	1	1	Aedes	abserratus-punctor	CDC light, net, human-landing	1	01/05/1973	15/08/1974	223	89	23	0	0	0	0	0	0	0	0	0	0	0	335	NA	-1	1		0		70 1	Aedes abserratus-punctor	33
184	49	2	1	Aedes	communis	NA	1	30/05/1955	31/08/1955	2056	2067	598	133	44	2	1	0	0	0	0	0	0	0	4901	2343	-1	5		0		49 2	Aedes communis	34
185	39	1	1	Aedes	provocans	Human landing	1	13/05/1982	10/07/1983	610	606	38	2	0	0	0	0	0	0	0	0	0	0	1256	225	-1	p116		0	Combined all dates	39 1	Aedes provocans	35
186	70	12	1	Aedes	triseriatus	CDC light, net, human-landing	1	01/08/1975	31/10/1975	60	14	5	0	0	0	0	0	0	0	0	0	0	0	79	NA	-1	2		0		70 12	Aedes triseriatus	36
187	46	1	1	Anopheles	albimanus	NA	1	NA	NA	590	292	65	13	0	0	0	0	0	0	0	0	0	0	960	NA	-1		5	0	Figure from 5c. Numbers inset	46 1	Anopheles albimanus	37
188	42	2	1	Anopheles	hyrcanus	Indoor resting	1	01/01/1962	31/12/1962	10	33	13	7	0	0	0	0	0	0	0	0	0	0	63	63	-1	5		0	Medium valley 2.	42 2	Anopheles hyrcanus	38
189	42	1	1	Anopheles	maculatus	Indoor resting	1	01/01/1962	31/12/1962	23	48	28	9	2	1	0	0	0	0	0	0	0	0	111	110	-1	5		0	High valley 1.	42 1	Anopheles maculatus	39
190	27	1	1	Anopheles	NA	Light trap	1	01/08/2012	31/12/2012	326	417	321	235	7	0	0	0	0	0	0	0	0	0	1306	NA	-1	2,4		0	Got nulliparous from Table 2	27 1	Anopheles NA	40
191	70	5	1	Anopheles	punctipennis	CDC light, net, human-landing	1	01/05/1973	15/08/1974	135	38	12	0	0	0	0	0	0	0	0	0	0	0	185	NA	-1	1		0		70 5	Anopheles punctipennis	41
192	33	1	1	Anopheles	sinensis	Human landing	1	18/07/1974	19/07/1974	80	19	4	0	0	0	0	0	0	0	0	0	0	0	103	NA	-1	2		0	Combined all times	33 1	Anopheles sinensis	42
193	36	9	1	Anopheles	vagus	NA	1	01/01/1956	31/03/1957	367	1624	2247	1092	421	122	35	5	2	0	0	0	0	0	5915	NA	-1	Appendix 1		0		36 9	Anopheles vagus	43
194	19	2	1	Culex	gelidus	CDC light trap	1	01/01/1993	31/12/1993	496	425	102	0	0	0	0	0	0	0	0	0	0	14	1037	NA	3	1		0		19 2	Culex gelidus	44
195	70	7	1	Culex	restuans	CDC light, net, human-landing	1	01/05/1973	15/08/1974	122	49	0	0	0	0	0	0	0	0	0	0	0	0	171	NA	-1	1		0		70 7	Culex restuans	45
196	24	1	1	Downsiomyia	nivea	Human landing	1	01/02/2000	31/01/2000	2767	659	172	27	0	0	0	0	0	0	0	0	0	0	3625	NA	-1	1		0		24 1	Downsiomyia nivea	46
197	30	1	1	Haemagogus	leucocelaenus	Human landing	1	01/01/1981	30/09/1982	136	116	23	11	6	3	0	0	0	0	0	0	0	0	295	295	-1	2		0	Combined all dates	30 1	Haemagogus leucocelaenus	47
198	66	1	1	Mansonia	africana	Flight trap	1	07/01/1970	31/10/1970	327	58	29	11	2	2	3	0	0	0	0	0	0	0	432	432	-1	3		0		66 1	Mansonia africana	48
199	3	1	1	Mansonia	bonnae	Human-landing	1	11/01/1983	10/01/1984	1840	1619	1095	740	0	0	0	0	0	0	0	0	0	0	5294	NA	-1		2A	1		3 1	Mansonia bonnae	49
200	3	2	1	Mansonia	dives	Human-landing	1	11/01/1983	10/01/1984	458	389	308	223	0	0	0	0	0	0	0	0	0	0	1378	NA	-1		2C	1		3 2	Mansonia dives	50
201	70	15	1	Psorophora	ferox	CDC light, net, human-landing	1	01/08/1975	31/10/1975	231	71	6	0	0	0	0	0	0	0	0	0	0	0	308	NA	-1	2		0		70 15	Psorophora ferox	51
